# Transcriptional response to chronic long-access fentanyl self-administration in rat habenula and amygdala

**DOI:** 10.1101/2025.11.25.690517

**Authors:** Robin Magnard, Daianna Gonzalez-Padilla, Ege A. Yalcinbas, Emma Chaloux-Pinette, Nicholas J. Eagles, Michael S. Totty, Patricia H. Janak, Leonardo Collado-Torres, Kristen R. Maynard

## Abstract

Fentanyl is a potent synthetic opioid associated with overdose. However, little is known about fentanyl-induced molecular adaptations in the habenula and amygdala, two brain regions implicated in opioid use and withdrawal. We performed bulk RNA-sequencing in the rat habenula and amygdala to identify transcriptomic changes associated with fentanyl intake. Rats self-administered intravenous saline or fentanyl over 22-24 days. Ninety minutes following the final session, brains were collected for transcriptomic profiling. In Hb, we identified 453 differentially expressed genes (DEGs) between saline and fentanyl rats, with upregulated genes associated with synaptic transmission and ionic conductance. In amygdala, we identified 3,041 fentanyl-associated DEGs with upregulated genes implicated in metabolic and vesicular functions. Downregulated genes in both regions were enriched for extracellular matrix functions. Integration of DEGs with single-cell RNA-sequencing data from rodents and humans revealed that fentanyl DEGs were enriched in specific habenula and amygdala cell type markers. Furthermore, fentanyl downregulated DEGs in amygdala were enriched in genes associated with risk for substance use disorders. Together, we define how fentanyl intake alters transcriptional programs in the rat habenula and amygdala, and we link these changes to specific human cell types and risk genes for neuropsychiatric disorders and addiction.
