## Supplementary Tables 01-14 for "Transcriptional response to chronic long-access fentanyl self-administration in rat habenula and amygdala": TableS1_SA_sessions_behavioral_data_raw.tsv

LgA01
LgA Session	Active Lever Presses	Inactive Lever Presses	Futile Lever Presses	Timeout Lever Presses	Infusions	% Futile Active LPs	% Timeout Active LPs	1st Hour Infusions	1st Hour Active LPs	1st Hr. Infusion Escalation Ratio	1st Hr. Active LP Escalation Ratio	Whole Session Infusion Escalation Ratio	Whole Session Active LP Escalation Ratio
S07 6hr	21	31	6	3	15	28.57142857	14.28571429	6	9	1	1	1	1
S08 6hr	8	11	3	2	5	37.5	25	2	2	0.3333333333	0.2222222222	0.3333333333	0.380952381
S09 6hr	30	8	16	14	14	53.33333333	46.66666667	4	10	0.6666666667	1.111111111	0.9333333333	1.428571429
S10 6hr	192	3	108	67	84	56.25	34.89583333	14	36	2.333333333	4	5.6	9.142857143
S11 6hr	142	2	70	37	72	49.29577465	26.05633803	6	11	1	1.222222222	4.8	6.761904762
S12 6hr	269	2	168	114	101	62.4535316	42.37918216	9	21	1.5	2.333333333	6.733333333	12.80952381
S13 6hr	180	10	114	70	66	63.33333333	38.88888889	9	40	1.5	4.444444444	4.4	8.571428571
S14 6hr	51	9	35	27	16	68.62745098	52.94117647	2	4	0.3333333333	0.4444444444	1.066666667	2.428571429
S15 6hr	167	2	95	52	72	56.88622754	31.13772455	10	27	1.666666667	3	4.8	7.952380952
S16 6hr	183	3	112	70	71	61.20218579	38.25136612	8	15	1.333333333	1.666666667	4.733333333	8.714285714
S17 6hr	183	22	118	73	65	64.48087432	39.89071038	8	28	1.333333333	3.111111111	4.333333333	8.714285714
S18 6hr	240	2	160	65	80	66.66666667	27.08333333	17	48	2.833333333	5.333333333	5.333333333	11.42857143
S19 6hr	361	8	249	131	112	68.97506925	36.28808864	11	21	1.833333333	2.333333333	7.466666667	17.19047619
S20 6hr	355	3	267	143	88	75.21126761	40.28169014	16	65	2.666666667	7.222222222	5.866666667	16.9047619
S21 6hr	496	5	398	250	98	80.24193548	50.40322581	17	58	2.833333333	6.444444444	6.533333333	23.61904762
S22 6hr	395	10	309	198	86	78.2278481	50.12658228	18	66	3	7.333333333	5.733333333	18.80952381
LgA04
LgA Session	Active Lever Presses	Inactive Lever Presses	Futile Lever Presses	Timeout Lever Presses	Infusions	% Futile Active LPs	% Timeout Active LPs	1st Hour Infusions	1st Hour Active LPs	1st Hr. Infusion Escalation Ratio	1st Hr. Active LP Escalation Ratio	Whole Session Infusion Escalation Ratio	Whole Session Active LP Escalation Ratio
S07 6hr	35	14	4	3	31	22.85714286	22.85714286	3	4	1	1	1	1
S08 6hr	106	2	30	17	76	56.60377358	56.60377358	18	26	6	6.5	2.451612903	3.028571429
S09 6hr	23	1	6	6	17	52.17391304	52.17391304	7	10	2.333333333	2.5	0.5483870968	0.6571428571
S10 6hr	83	0	14	9	69	33.73493976	33.73493976	15	18	5	4.5	2.225806452	2.371428571
S11 6hr	91	3	15	7	76	32.96703297	32.96703297	15	22	5	5.5	2.451612903	2.6
S12 6hr	118	1	33	12	85	55.93220339	55.93220339	18	33	6	8.25	2.741935484	3.371428571
S13 6hr	108	0	22	7	86	40.74074074	40.74074074	19	34	6.333333333	8.5	2.774193548	3.085714286
S14 6hr	92	3	29	18	63	63.04347826	63.04347826	11	25	3.666666667	6.25	2.032258065	2.628571429
S15 6hr	94	2	21	8	73	44.68085106	44.68085106	19	29	6.333333333	7.25	2.35483871	2.685714286
S16 6hr	88	3	16	6	72	36.36363636	36.36363636	21	32	7	8	2.322580645	2.514285714
S17 6hr	89	3	7	1	82	15.73033708	15.73033708	17	22	5.666666667	5.5	2.64516129	2.542857143
S18 6hr	101	12	19	8	82	37.62376238	37.62376238	18	29	6	7.25	2.64516129	2.885714286
S19 6hr	97	2	16	3	81	32.98969072	32.98969072	14	25	4.666666667	6.25	2.612903226	2.771428571
S20 6hr	104	7	12	2	92	23.07692308	23.07692308	18	22	6	5.5	2.967741935	2.971428571
S21 6hr	110	5	20	6	90	36.36363636	36.36363636	20	29	6.666666667	7.25	2.903225806	3.142857143
S22 6hr	143	2	28	9	115	39.16083916	39.16083916	20	24	6.666666667	6	3.709677419	4.085714286
LgA09
LgA Session	Active Lever Presses	Inactive Lever Presses	Futile Lever Presses	Timeout Lever Presses	Infusions	% Futile Active LPs	% Timeout Active LPs	1st Hour Infusions	1st Hour Active LPs	1st Hr. Infusion Escalation Ratio	1st Hr. Active LP Escalation Ratio	Whole Session Infusion Escalation Ratio	Whole Session Active LP Escalation Ratio
S07 6hr	1261	79	1073	925	188	85.09119746	73.35448057	17	69	1	1	1	1
S08 6hr	130	7	104	91	26	80	70	2	2	0.1176470588	0.02898550725	0.1382978723	0.1030927835
S09 6hr	655	5	541	434	114	82.59541985	66.25954198	3	3	0.1764705882	0.04347826087	0.6063829787	0.5194290246
S10 6hr	1281	1	1067	876	214	83.29430133	68.38407494	39	232	2.294117647	3.362318841	1.138297872	1.015860428
S11 6hr	1187	1	979	840	208	82.47683235	70.76663858	41	169	2.411764706	2.449275362	1.106382979	0.9413164155
S12 6hr	862	7	718	585	144	83.29466357	67.86542923	31	104	1.823529412	1.507246377	0.7659574468	0.6835844568
S13 6hr	1485	6	1277	1080	208	85.99326599	72.72727273	44	258	2.588235294	3.739130435	1.106382979	1.177636796
S14 6hr	318	15	257	205	61	80.81761006	64.46540881	7	38	0.4117647059	0.5507246377	0.3244680851	0.2521808089
S15 6hr	1196	4	1009	831	187	84.36454849	69.48160535	33	127	1.941176471	1.84057971	0.9946808511	0.9484536082
S16 6hr	1003	1	842	692	161	83.94815553	68.99302094	21	68	1.235294118	0.9855072464	0.8563829787	0.7954004758
S17 6hr	424	8	333	286	91	78.53773585	67.45283019	26	92	1.529411765	1.333333333	0.4840425532	0.3362410785
S18 6hr	1332	3	1175	969	157	88.21321321	72.74774775	24	128	1.411764706	1.855072464	0.835106383	1.05630452
S19 6hr	797	2	662	545	135	83.06148055	68.38143036	17	60	1	0.8695652174	0.7180851064	0.632038065
S20 6hr	138	13	74	64	64	53.62318841	46.37681159	22	68	1.294117647	0.9855072464	0.3404255319	0.1094369548
S21 6hr	133	3	73	56	60	54.88721805	42.10526316	21	52	1.235294118	0.7536231884	0.3191489362	0.1054718477
S22 6hr	82	8	22	14	60	26.82926829	17.07317073	18	23	1.058823529	0.3333333333	0.3191489362	0.06502775575
LgA11
LgA Session	Active Lever Presses	Inactive Lever Presses	Futile Lever Presses	Timeout Lever Presses	Infusions	% Futile Active LPs	% Timeout Active LPs	1st Hour Infusions	1st Hour Active LPs	1st Hr. Infusion Escalation Ratio	1st Hr. Active LP Escalation Ratio	Whole Session Infusion Escalation Ratio	Whole Session Active LP Escalation Ratio
S07 6hr	16	4	2	1	14	12.5	6.25	1	1	1	1	1	1
S08 6hr	24	5	3	1	21	12.5	4.166666667	2	2	2	2	1.5	1.5
S09 6hr	90	6	25	7	65	27.77777778	7.777777778	10	14	10	14	4.642857143	5.625
S10 6hr	119	217	48	27	71	40.33613445	22.68907563	11	16	11	16	5.071428571	7.4375
S11 6hr	812	1	636	499	176	78.32512315	61.45320197	12	24	12	24	12.57142857	50.75
S12 6hr	696	5	550	432	146	79.02298851	62.06896552	31	108	31	108	10.42857143	43.5
S13 6hr	446	11	352	278	94	78.92376682	62.33183857	11	18	11	18	6.714285714	27.875
S14 6hr	106	15	51	20	55	48.11320755	18.86792453	11	19	11	19	3.928571429	6.625
S15 6hr	139	1	44	1	95	31.65467626	0.7194244604	13	17	13	17	6.785714286	8.6875
S16 6hr	127	14	45	4	82	35.43307087	3.149606299	12	22	12	22	5.857142857	7.9375
S17 6hr	160	11	66	1	94	41.25	0.625	17	30	17	30	6.714285714	10
S18 6hr	242	7	121	30	121	50	12.39669421	21	32	21	32	8.642857143	15.125
S19 6hr	601	8	433	247	168	72.04658902	41.09816972	25	41	25	41	12	37.5625
S20 6hr	592	1	400	151	192	67.56756757	25.50675676	32	97	32	97	13.71428571	37
S21 6hr	354	6	199	88	155	56.21468927	24.85875706	23	65	23	65	11.07142857	22.125
S22 6hr	199	11	77	6	122	38.69346734	3.015075377	21	40	21	40	8.714285714	12.4375
S23 6hr	320	9	167	22	153	52.1875	6.875	21	44	21	44	10.92857143	20
S24 6hr	312	17	137	25	175	43.91025641	8.012820513	25	55	25	55	12.5	19.5
LgA13
LgA Session	Active Lever Presses	Inactive Lever Presses	Futile Lever Presses	Timeout Lever Presses	Infusions	% Futile Active LPs	% Timeout Active LPs	1st Hour Infusions	1st Hour Active LPs	1st Hr. Infusion Escalation Ratio	1st Hr. Active LP Escalation Ratio	Whole Session Infusion Escalation Ratio	Whole Session Active LP Escalation Ratio
S07 6hr	113	0	40	35	73	35.39823009	30.97345133	18	35	1	1	1	1
S08 6hr	134	0	40	31	94	29.85074627	23.13432836	11	27	0.6111111111	0.7714285714	1.287671233	1.185840708
S09 6hr	120	2	26	17	94	21.66666667	14.16666667	12	18	0.6666666667	0.5142857143	1.287671233	1.061946903
S10 6hr	169	0	58	38	111	34.31952663	22.4852071	16	50	0.8888888889	1.428571429	1.520547945	1.495575221
S11 6hr	145	1	43	22	102	29.65517241	15.17241379	20	32	1.111111111	0.9142857143	1.397260274	1.283185841
S12 6hr	171	0	71	46	100	41.52046784	26.9005848	12	32	0.6666666667	0.9142857143	1.369863014	1.513274336
S13 6hr	81	3	40	31	41	49.38271605	38.27160494	20	40	1.111111111	1.142857143	0.5616438356	0.7168141593
S14 6hr	125	1	31	14	94	24.8	11.2	18	27	1	0.7714285714	1.287671233	1.10619469
S15 6hr	123	0	27	7	96	21.95121951	5.691056911	21	27	1.166666667	0.7714285714	1.315068493	1.088495575
S16 6hr	123	0	23	5	100	18.69918699	4.06504065	16	26	0.8888888889	0.7428571429	1.369863014	1.088495575
S17 6hr	144	1	42	15	102	29.16666667	10.41666667	20	36	1.111111111	1.028571429	1.397260274	1.274336283
S18 6hr	186	0	54	15	132	29.03225806	8.064516129	26	37	1.444444444	1.057142857	1.808219178	1.646017699
S19 6hr	213	0	70	14	143	32.86384977	6.572769953	26	40	1.444444444	1.142857143	1.95890411	1.884955752
S20 6hr	255	1	113	48	142	44.31372549	18.82352941	27	50	1.5	1.428571429	1.945205479	2.256637168
S21 6hr	232	0	97	38	135	41.81034483	16.37931034	24	38	1.333333333	1.085714286	1.849315068	2.053097345
S22 6hr	244	0	96	34	148	39.3442623	13.93442623	28	72	1.555555556	2.057142857	2.02739726	2.159292035
S23 6hr	258	0	112	57	146	43.41085271	22.09302326	27	75	1.5	2.142857143	2	2.283185841
S24 6hr	224	1	86	34	138	38.39285714	15.17857143	24	40	1.333333333	1.142857143	1.890410959	1.982300885
LgA15
LgA Session	Active Lever Presses	Inactive Lever Presses	Futile Lever Presses	Timeout Lever Presses	Infusions	% Futile Active LPs	% Timeout Active LPs	1st Hour Infusions	1st Hour Active LPs	1st Hr. Infusion Escalation Ratio	1st Hr. Active LP Escalation Ratio	Whole Session Infusion Escalation Ratio	Whole Session Active LP Escalation Ratio
S07 6hr	65	2	6	1	59	9.230769231	1.538461538	9	12	1	1	1	1
S08 6hr	62	0	10	2	52	16.12903226	3.225806452	11	11	1.222222222	0.9166666667	0.8813559322	0.9538461538
S09 6hr	73	0	5	0	68	6.849315068	0	12	15	1.333333333	1.25	1.152542373	1.123076923
S10 6hr	73	1	3	1	70	4.109589041	1.369863014	13	14	1.444444444	1.166666667	1.186440678	1.123076923
S11 6hr	76	0	4	1	72	5.263157895	1.315789474	12	13	1.333333333	1.083333333	1.220338983	1.169230769
S12 6hr	103	0	20	2	83	19.41747573	1.941747573	14	21	1.555555556	1.75	1.406779661	1.584615385
S13 6hr	101	3	14	2	87	13.86138614	1.98019802	16	18	1.777777778	1.5	1.474576271	1.553846154
S14 6hr	100	8	21	3	79	21	3	12	14	1.333333333	1.166666667	1.338983051	1.538461538
S15 6hr	70	1	9	0	61	12.85714286	0	16	20	1.777777778	1.666666667	1.033898305	1.076923077
S16 6hr	145	2	42	1	103	28.96551724	0.6896551724	18	25	2	2.083333333	1.745762712	2.230769231
S17 6hr	122	6	32	0	90	26.2295082	0	16	24	1.777777778	2	1.525423729	1.876923077
S18 6hr	153	7	48	2	105	31.37254902	1.307189542	18	22	2	1.833333333	1.779661017	2.353846154
S19 6hr	137	1	38	2	99	27.73722628	1.459854015	16	27	1.777777778	2.25	1.677966102	2.107692308
S20 6hr	180	3	52	1	128	28.88888889	0.5555555556	20	29	2.222222222	2.416666667	2.169491525	2.769230769
S21 6hr	179	7	59	3	120	32.96089385	1.675977654	17	20	1.888888889	1.666666667	2.033898305	2.753846154
S22 6hr	165	8	50	7	115	30.3030303	4.242424242	16	30	1.777777778	2.5	1.949152542	2.538461538
S23 6hr	106	2	33	8	73	31.13207547	7.547169811	19	25	2.111111111	2.083333333	1.237288136	1.630769231
S24 6hr	172	0	51	10	121	29.65116279	5.813953488	19	40	2.111111111	3.333333333	2.050847458	2.646153846
LgA19
LgA Session	Active Lever Presses	Inactive Lever Presses	Futile Lever Presses	Timeout Lever Presses	Infusions	% Futile Active LPs	% Timeout Active LPs	1st Hour Infusions	1st Hour Active LPs	1st Hr. Infusion Escalation Ratio	1st Hr. Active LP Escalation Ratio	Whole Session Infusion Escalation Ratio	Whole Session Active LP Escalation Ratio
S07 6hr	79	1	25	8	54	31.64556962	10.12658228	16	19	1	1	1	1
S08 6hr	59	4	18	7	41	30.50847458	11.86440678	16	25	1	1.315789474	0.7592592593	0.746835443
S09 6hr	140	0	45	7	95	32.14285714	5	19	38	1.1875	2	1.759259259	1.772151899
S10 6hr	121	1	33	6	88	27.27272727	4.958677686	18	36	1.125	1.894736842	1.62962963	1.53164557
S11 6hr	129	1	44	16	85	34.10852713	12.40310078	15	24	0.9375	1.263157895	1.574074074	1.632911392
S12 6hr	106	2	24	3	82	22.64150943	2.830188679	19	30	1.1875	1.578947368	1.518518519	1.341772152
S13 6hr	58	0	24	5	34	41.37931034	8.620689655	16	31	1	1.631578947	0.6296296296	0.7341772152
S14 6hr	144	2	48	4	96	33.33333333	2.777777778	12	20	0.75	1.052631579	1.777777778	1.82278481
S15 6hr	132	1	25	3	107	18.93939394	2.272727273	19	26	1.1875	1.368421053	1.981481481	1.670886076
S16 6hr	191	1	68	4	123	35.60209424	2.094240838	20	33	1.25	1.736842105	2.277777778	2.417721519
S17 6hr	193	3	70	1	123	36.26943005	0.518134715	21	38	1.3125	2	2.277777778	2.443037975
S18 6hr	167	7	62	4	105	37.1257485	2.395209581	22	45	1.375	2.368421053	1.944444444	2.113924051
S19 6hr	223	10	93	13	130	41.70403587	5.829596413	22	44	1.375	2.315789474	2.407407407	2.82278481
S20 6hr	213	4	69	6	144	32.3943662	2.816901408	23	42	1.4375	2.210526316	2.666666667	2.696202532
S21 6hr	226	3	86	8	140	38.05309735	3.539823009	25	43	1.5625	2.263157895	2.592592593	2.860759494
S22 6hr	253	6	121	2	132	47.82608696	0.790513834	22	44	1.375	2.315789474	2.444444444	3.202531646
S23 6hr	284	8	130	11	154	45.77464789	3.873239437	27	61	1.6875	3.210526316	2.851851852	3.594936709
S24 6hr	269	0	102	9	167	37.91821561	3.345724907	27	63	1.6875	3.315789474	3.092592593	3.405063291
LgA21
LgA Session	Active Lever Presses	Inactive Lever Presses	Futile Lever Presses	Timeout Lever Presses	Infusions	% Futile Active LPs	% Timeout Active LPs	1st Hour Infusions	1st Hour Active LPs	1st Hr. Infusion Escalation Ratio	1st Hr. Active LP Escalation Ratio	Whole Session Infusion Escalation Ratio	Whole Session Active LP Escalation Ratio
S07 6hr	7	3	4	2	3	57.14285714	28.57142857	1	1	1	1	1	1
S08 6hr	5	2	1	0	4	20	0	0	0	0	0	1.333333333	0.7142857143
S09 6hr	5	1	1	0	4	20	0	3	3	3	3	1.333333333	0.7142857143
S10 6hr	3	4	0	0	3	0	0	0	0	0	0	1	0.4285714286
S11 6hr	7	0	0	0	7	0	0	2	2	2	2	2.333333333	1
S12 6hr	10	1	0	0	10	0	0	3	3	3	3	3.333333333	1.428571429
S13 6hr	16	2	3	0	13	18.75	0	1	1	1	1	4.333333333	2.285714286
S14 6hr	46	5	21	7	25	45.65217391	15.2173913	7	12	7	12	8.333333333	6.571428571
S15 6hr	9	0	3	2	6	33.33333333	22.22222222	5	8	5	8	2	1.285714286
S16 6hr	47	1	19	7	28	40.42553191	14.89361702	8	14	8	14	9.333333333	6.714285714
S17 6hr	72	3	24	2	48	33.33333333	2.777777778	13	19	13	19	16	10.28571429
S18 6hr	55	5	16	4	39	29.09090909	7.272727273	10	16	10	16	13	7.857142857
S19 6hr	29	2	4	1	25	13.79310345	3.448275862	11	15	11	15	8.333333333	4.142857143
S20 6hr	54	4	6	0	48	11.11111111	0	14	14	14	14	16	7.714285714
S21 6hr	46	2	4	0	42	8.695652174	0	11	12	11	12	14	6.571428571
S22 6hr	72	0	9	0	63	12.5	0	14	16	14	16	21	10.28571429
S23 6hr	87	2	10	0	77	11.49425287	0	15	17	15	17	25.66666667	12.42857143
S24 6hr	65	3	8	0	57	12.30769231	0	16	16	16	16	19	9.285714286
LgA02
LgA Session	Active Lever Presses	Inactive Lever Presses	Futile Lever Presses	Timeout Lever Presses	Infusions	% Futile Active LPs	% Timeout Active LPs	1st Hour Infusions	1st Hour Active LPs	1st Hr. Infusion Escalation Ratio	1st Hr. Active LP Escalation Ratio	Whole Session Infusion Escalation Ratio	Whole Session Active LP Escalation Ratio
S07 6hr	4	13	1	0	3	25	0	2	3	1	1	1	1
S08 6hr	0	1	0	0	0	NA	NA	0	0	0	0	0	0
S09 6hr	0	1	0	0	0	NA	NA	0	0	0	0	0	0
S10 6hr	0	0	0	0	0	NA	NA	0	0	0	0	0	0
S11 6hr	1	5	0	0	1	0	0	1	1	0.5	0.3333333333	0.3333333333	0.25
S12 6hr	3	10	1	0	2	33.33333333	0	1	2	0.5	0.6666666667	0.6666666667	0.75
S13 6hr	0	3	0	0	0	NA	NA	0	0	0	0	0	0
S14 6hr	0	1	0	0	0	NA	NA	0	0	0	0	0	0
S15 6hr	0	7	0	0	0	NA	NA	0	0	0	0	0	0
S16 6hr	16	1	9	5	7	56.25	31.25	5	13	2.5	4.333333333	2.333333333	4
S17 6hr	0	2	0	0	0	NA	NA	0	0	0	0	0	0
S18 6hr	0	0	0	0	0	NA	NA	0	0	0	0	0	0
S19 6hr	1	0	0	0	1	0	0	1	1	0.5	0.3333333333	0.3333333333	0.25
S20 6hr	1	1	0	0	1	0	0	1	1	0.5	0.3333333333	0.3333333333	0.25
S21 6hr	0	0	0	0	0	NA	NA	0	0	0	0	0	0
S22 6hr	0	2	0	0	0	NA	NA	0	0	0	0	0	0
LgA05
LgA Session	Active Lever Presses	Inactive Lever Presses	Futile Lever Presses	Timeout Lever Presses	Infusions	% Futile Active LPs	% Timeout Active LPs	1st Hour Infusions	1st Hour Active LPs	1st Hr. Infusion Escalation Ratio	1st Hr. Active LP Escalation Ratio	Whole Session Infusion Escalation Ratio	Whole Session Active LP Escalation Ratio
S07 6hr	5	35	1	0	4	20	0	2	2	1	1	1	1
S08 6hr	2	18	0	0	2	0	0	2	2	1	1	0.5	0.4
S09 6hr	1	20	0	0	1	0	0	1	1	0.5	0.5	0.25	0.2
S10 6hr	1	7	0	0	1	0	0	1	1	0.5	0.5	0.25	0.2
S11 6hr	4	19	1	0	3	25	0	1	1	0.5	0.5	0.75	0.8
S12 6hr	13	19	3	3	10	23.07692308	23.07692308	2	2	1	1	2.5	2.6
S13 6hr	18	11	4	2	14	22.22222222	11.11111111	4	5	2	2.5	3.5	3.6
S14 6hr	12	24	6	5	6	50	41.66666667	3	3	1.5	1.5	1.5	2.4
S15 6hr	10	25	2	1	8	20	10	3	3	1.5	1.5	2	2
S16 6hr	5	19	2	2	3	40	40	3	5	1.5	2.5	0.75	1
S17 6hr	1	26	0	0	1	0	0	1	1	0.5	0.5	0.25	0.2
S18 6hr	1	6	0	0	1	0	0	1	1	0.5	0.5	0.25	0.2
S19 6hr	4	3	1	1	3	25	25	3	4	1.5	2	0.75	0.8
S20 6hr	23	20	7	6	16	30.43478261	26.08695652	5	11	2.5	5.5	4	4.6
S21 6hr	6	14	0	0	6	0	0	4	4	2	2	1.5	1.2
S22 6hr	2	15	0	0	2	0	0	2	2	1	1	0.5	0.4
LgA06
LgA Session	Active Lever Presses	Inactive Lever Presses	Futile Lever Presses	Timeout Lever Presses	Infusions	% Futile Active LPs	% Timeout Active LPs	1st Hour Infusions	1st Hour Active LPs	1st Hr. Infusion Escalation Ratio	1st Hr. Active LP Escalation Ratio	Whole Session Infusion Escalation Ratio	Whole Session Active LP Escalation Ratio
S07 6hr	10	2	4	2	6	40	20	3	5	1	1	1	1
S08 6hr	1	2	0	0	1	0	0	1	1	0.3333333333	0.2	0.1666666667	0.1
S09 6hr	1	0	0	0	1	0	0	1	1	0.3333333333	0.2	0.1666666667	0.1
S10 6hr	4	9	1	1	3	25	25	3	4	1	0.8	0.5	0.4
S11 6hr	2	13	0	0	2	0	0	2	2	0.6666666667	0.4	0.3333333333	0.2
S12 6hr	2	3	0	0	2	0	0	1	1	0.3333333333	0.2	0.3333333333	0.2
S13 6hr	0	3	0	0	0	NA	NA	0	0	0	0	0	0
S14 6hr	1	0	0	0	1	0	0	0	0	0	0	0.1666666667	0.1
S15 6hr	2	6	0	0	2	0	0	0	0	0	0	0.3333333333	0.2
S16 6hr	7	6	4	0	3	57.14285714	0	3	7	1	1.4	0.5	0.7
S17 6hr	7	2	3	0	4	42.85714286	0	4	7	1.333333333	1.4	0.6666666667	0.7
S18 6hr	4	16	1	0	3	25	0	0	0	0	0	0.5	0.4
S19 6hr	3	1	1	0	2	33.33333333	0	2	3	0.6666666667	0.6	0.3333333333	0.3
S20 6hr	20	18	11	4	9	55	20	1	2	0.3333333333	0.4	1.5	2
S21 6hr	5	1	2	0	3	40	0	2	4	0.6666666667	0.8	0.5	0.5
S22 6hr	7	3	0	0	7	0	0	5	5	1.666666667	1	1.166666667	0.7
LgA08
LgA Session	Active Lever Presses	Inactive Lever Presses	Futile Lever Presses	Timeout Lever Presses	Infusions	% Futile Active LPs	% Timeout Active LPs	1st Hour Infusions	1st Hour Active LPs	1st Hr. Infusion Escalation Ratio	1st Hr. Active LP Escalation Ratio	Whole Session Infusion Escalation Ratio	Whole Session Active LP Escalation Ratio
S07 6hr	5	4	2	1	3	40	20	2	4	1	1	1	1
S08 6hr	0	1	0	0	0	NA	NA	0	0	0	0	0	0
S09 6hr	0	2	0	0	0	NA	NA	0	0	0	0	0	0
S10 6hr	7	8	4	4	3	57.14285714	57.14285714	0	0	0	0	1	1.4
S11 6hr	1	2	0	0	1	0	0	1	1	0.5	0.25	0.3333333333	0.2
S12 6hr	4	9	1	1	3	25	25	1	1	0.5	0.25	1	0.8
S13 6hr	1	5	0	0	1	0	0	1	1	0.5	0.25	0.3333333333	0.2
S14 6hr	0	3	0	0	0	NA	NA	0	0	0	0	0	0
S15 6hr	0	1	0	0	0	NA	NA	0	0	0	0	0	0
S16 6hr	1	0	0	0	1	0	0	1	1	0.5	0.25	0.3333333333	0.2
S17 6hr	0	1	0	0	0	NA	NA	0	0	0	0	0	0
S18 6hr	0	0	0	0	0	NA	NA	0	0	0	0	0	0
S19 6hr	3	1	2	0	1	66.66666667	0	1	3	0.5	0.75	0.3333333333	0.6
S20 6hr	7	3	4	3	3	57.14285714	42.85714286	2	6	1	1.5	1	1.4
S21 6hr	2	0	1	1	1	50	50	1	2	0.5	0.5	0.3333333333	0.4
S22 6hr	0	1	0	0	0	NA	NA	0	0	0	0	0	0
LgA10
LgA Session	Active Lever Presses	Inactive Lever Presses	Futile Lever Presses	Timeout Lever Presses	Infusions	% Futile Active LPs	% Timeout Active LPs	1st Hour Infusions	1st Hour Active LPs	1st Hr. Infusion Escalation Ratio	1st Hr. Active LP Escalation Ratio	Whole Session Infusion Escalation Ratio	Whole Session Active LP Escalation Ratio
S07 6hr	7	29	0	0	7	0	0	5	5	1	1	1	1
S08 6hr	1	8	0	0	1	0	0	1	1	0.2	0.2	0.1428571429	0.1428571429
S09 6hr	1	13	0	0	1	0	0	1	1	0.2	0.2	0.1428571429	0.1428571429
S10 6hr	2	3	1	1	1	50	50	1	2	0.2	0.4	0.1428571429	0.2857142857
S11 6hr	1	7	0	0	1	0	0	1	1	0.2	0.2	0.1428571429	0.1428571429
S12 6hr	1	11	0	0	1	0	0	1	1	0.2	0.2	0.1428571429	0.1428571429
S13 6hr	2	5	0	0	2	0	0	1	1	0.2	0.2	0.2857142857	0.2857142857
S14 6hr	1	6	0	0	1	0	0	1	1	0.2	0.2	0.1428571429	0.1428571429
S15 6hr	1	3	0	0	1	0	0	1	1	0.2	0.2	0.1428571429	0.1428571429
S16 6hr	0	9	0	0	0	NA	NA	0	0	0	0	0	0
S17 6hr	1	5	0	0	1	0	0	1	1	0.2	0.2	0.1428571429	0.1428571429
S18 6hr	0	12	0	0	0	NA	NA	0	0	0	0	0	0
S19 6hr	4	5	3	2	1	75	50	1	4	0.2	0.8	0.1428571429	0.5714285714
S20 6hr	4	8	1	1	3	25	25	2	3	0.4	0.6	0.4285714286	0.5714285714
S21 6hr	0	12	0	0	0	NA	NA	0	0	0	0	0	0
S22 6hr	1	6	0	0	1	0	0	1	1	0.2	0.2	0.1428571429	0.1428571429
LgA12
LgA Session	Active Lever Presses	Inactive Lever Presses	Futile Lever Presses	Timeout Lever Presses	Infusions	% Futile Active LPs	% Timeout Active LPs	1st Hour Infusions	1st Hour Active LPs	1st Hr. Infusion Escalation Ratio	1st Hr. Active LP Escalation Ratio	Whole Session Infusion Escalation Ratio	Whole Session Active LP Escalation Ratio
S07 6hr	4	4	2	2	2	50	50	1	1	1	1	1	1
S08 6hr	15	2	10	2	5	66.66666667	13.33333333	1	3	1	3	2.5	3.75
S09 6hr	8	16	5	4	3	62.5	50	1	3	1	3	1.5	2
S10 6hr	5	5	0	0	5	0	0	3	3	3	3	2.5	1.25
S11 6hr	4	5	1	0	3	25	0	3	4	3	4	1.5	1
S12 6hr	1	5	0	0	1	0	0	1	1	1	1	0.5	0.25
S13 6hr	2	8	0	0	2	0	0	1	1	1	1	1	0.5
S14 6hr	1	3	0	0	1	0	0	0	0	0	0	0.5	0.25
S15 6hr	4	0	2	1	2	50	25	1	2	1	2	1	1
S16 6hr	1	0	0	0	1	0	0	1	1	1	1	0.5	0.25
S17 6hr	5	18	2	1	3	40	20	2	2	2	2	1.5	1.25
S18 6hr	8	5	3	1	5	37.5	12.5	3	6	3	6	2.5	2
S19 6hr	13	16	8	5	5	61.53846154	38.46153846	2	4	2	4	2.5	3.25
S20 6hr	3	4	0	0	3	0	0	2	2	2	2	1.5	0.75
S21 6hr	2	3	1	0	1	50	0	1	2	1	2	0.5	0.5
S22 6hr	12	4	7	4	5	58.33333333	33.33333333	3	8	3	8	2.5	3
S23 6hr	3	0	1	0	2	33.33333333	0	2	3	2	3	1	0.75
S24 6hr	8	10	3	1	5	37.5	12.5	3	5	3	5	2.5	2
LgA14
LgA Session	Active Lever Presses	Inactive Lever Presses	Futile Lever Presses	Timeout Lever Presses	Infusions	% Futile Active LPs	% Timeout Active LPs	1st Hour Infusions	1st Hour Active LPs	1st Hr. Infusion Escalation Ratio	1st Hr. Active LP Escalation Ratio	Whole Session Infusion Escalation Ratio	Whole Session Active LP Escalation Ratio
S07 6hr	0	5	0	0	0	NA	NA	0	0	NA	NA	NA	NA
S08 6hr	5	7	2	1	3	40	20	1	1	1	1	1	1
S09 6hr	2	8	0	0	2	0	0	1	1	1	1	0.6666666667	0.4
S10 6hr	6	6	3	1	3	50	16.66666667	2	5	2	5	1	1.2
S11 6hr	5	15	1	1	4	20	20	2	2	2	2	1.333333333	1
S12 6hr	0	2	0	0	0	#DIV/0	NA	0	0	0	0	0	0
S13 6hr	1	6	0	0	1	0	0	0	0	0	0	0.3333333333	0.2
S14 6hr	2	3	1	1	1	50	50	1	2	1	2	0.3333333333	0.4
S15 6hr	0	1	0	0	0	NA	NA	0	0	0	0	0	0
S16 6hr	5	4	3	2	2	60	40	1	3	1	3	0.6666666667	1
S17 6hr	1	7	0	0	1	0	0	0	0	0	0	0.3333333333	0.2
S18 6hr	0	15	0	0	0	NA	NA	0	0	0	0	0	0
S19 6hr	6	6	4	4	2	66.66666667	66.66666667	2	6	2	6	0.6666666667	1.2
S20 6hr	2	9	1	0	1	50	0	1	2	1	2	0.3333333333	0.4
S21 6hr	5	5	3	0	2	60	0	2	5	2	5	0.6666666667	1
S22 6hr	6	23	3	3	3	50	50	3	6	3	6	1	1.2
S23 6hr	0	4	0	0	0	NA	NA	0	0	0	0	0	0
S24 6hr	0	5	0	0	0	NA	NA	0	0	0	0	0	0
LgA16
LgA Session	Active Lever Presses	Inactive Lever Presses	Futile Lever Presses	Timeout Lever Presses	Infusions	% Futile Active LPs	% Timeout Active LPs	1st Hour Infusions	1st Hour Active LPs	1st Hr. Infusion Escalation Ratio	1st Hr. Active LP Escalation Ratio	Whole Session Infusion Escalation Ratio	Whole Session Active LP Escalation Ratio
S07 6hr	5	4	0	0	5	0	0	2	2	1	1	1	1
S08 6hr	4	2	2	1	2	50	25	1	1	0.5	0.5	0.4	0.8
S09 6hr	0	4	0	0	0	NA	NA	0	0	0	0	0	0
S10 6hr	0	1	0	0	0	NA	NA	0	0	0	0	0	0
S11 6hr	0	3	0	0	0	NA	NA	0	0	0	0	0	0
S12 6hr	6	7	2	0	4	33.33333333	0	2	4	1	2	0.8	1.2
S13 6hr	1	1	0	0	1	0	0	1	1	0.5	0.5	0.2	0.2
S14 6hr	1	3	0	0	1	0	0	1	1	0.5	0.5	0.2	0.2
S15 6hr	0	5	0	0	0	NA	NA	0	0	0	0	0	0
S16 6hr	1	6	0	0	1	0	0	1	1	0.5	0.5	0.2	0.2
S17 6hr	0	9	0	0	0	NA	NA	0	0	0	0	0	0
S18 6hr	0	9	0	0	0	NA	NA	0	0	0	0	0	0
S19 6hr	0	1	0	0	0	NA	NA	0	0	0	0	0	0
S20 6hr	0	2	0	0	0	NA	NA	0	0	0	0	0	0
S21 6hr	1	1	0	0	1	0	0	1	1	0.5	0.5	0.2	0.2
S22 6hr	0	13	0	0	0	NA	NA	0	0	0	0	0	0
S23 6hr	0	3	0	0	0	NA	NA	0	0	0	0	0	0
S24 6hr	0	15	0	0	0	NA	NA	0	0	0	0	0	0
LgA18
LgA Session	Active Lever Presses	Inactive Lever Presses	Futile Lever Presses	Timeout Lever Presses	Infusions	% Futile Active LPs	% Timeout Active LPs	1st Hour Infusions	1st Hour Active LPs	1st Hr. Infusion Escalation Ratio	1st Hr. Active LP Escalation Ratio	Whole Session Infusion Escalation Ratio	Whole Session Active LP Escalation Ratio
S07 6hr	1	3	0	0	1	0	0	0	0	NA	NA	1	1
S08 6hr	0	1	0	0	0	NA	NA	0	0	NA	NA	0	0
S09 6hr	0	7	0	0	0	NA	NA	0	0	NA	NA	0	0
S10 6hr	0	0	0	0	0	NA	NA	0	0	NA	NA	0	0
S11 6hr	1	0	0	0	1	0	0	1	1	1	1	1	1
S12 6hr	1	2	0	0	1	0	0	1	1	1	1	1	1
S13 6hr	1	7	0	0	1	0	0	1	1	1	1	1	1
S14 6hr	1	0	0	0	1	0	0	1	1	1	1	1	1
S15 6hr	1	0	0	0	1	0	0	1	1	1	1	1	1
S16 6hr	2	2	0	0	2	0	0	1	1	1	1	2	2
S17 6hr	1	6	0	0	1	0	0	1	1	1	1	1	1
S18 6hr	0	4	0	0	0	NA	NA	0	0	0	0	0	0
S19 6hr	0	2	0	0	0	NA	NA	0	0	0	0	0	0
S20 6hr	1	0	0	0	1	0	0	0	0	0	0	1	1
S21 6hr	2	2	1	1	1	50	50	0	0	0	0	1	2
S22 6hr	5	3	1	1	4	20	20	2	3	2	3	4	5
S23 6hr	1	1	0	0	1	0	0	1	1	1	1	1	1
S24 6hr	4	2	1	1	3	25	25	2	2	2	2	3	4
LgA20
LgA Session	Active Lever Presses	Inactive Lever Presses	Futile Lever Presses	Timeout Lever Presses	Infusions	% Futile Active LPs	% Timeout Active LPs	1st Hour Infusions	1st Hour Active LPs	1st Hr. Infusion Escalation Ratio	1st Hr. Active LP Escalation Ratio	Whole Session Infusion Escalation Ratio	Whole Session Active LP Escalation Ratio
S07 6hr	4	3	2	1	2	50	25	2	4	1	1	1	1
S08 6hr	1	1	0	0	1	0	0	1	1	0.5	0.25	0.5	0.25
S09 6hr	2	0	1	0	1	50	0	0	0	0	0	0.5	0.5
S10 6hr	14	1	8	3	6	57.14285714	21.42857143	2	5	1	1.25	3	3.5
S11 6hr	1	3	0	0	1	0	0	1	1	0.5	0.25	0.5	0.25
S12 6hr	3	7	2	0	1	66.66666667	0	1	3	0.5	0.75	0.5	0.75
S13 6hr	10	5	4	1	6	40	10	4	7	2	1.75	3	2.5
S14 6hr	5	4	1	0	4	20	0	2	2	1	0.5	2	1.25
S15 6hr	10	1	7	3	3	70	30	1	4	0.5	1	1.5	2.5
S16 6hr	4	2	1	0	3	25	0	2	3	1	0.75	1.5	1
S17 6hr	14	2	5	1	9	35.71428571	7.142857143	2	3	1	0.75	4.5	3.5
S18 6hr	11	7	4	0	7	36.36363636	0	7	11	3.5	2.75	3.5	2.75
S19 6hr	26	3	10	5	16	38.46153846	19.23076923	9	15	4.5	3.75	8	6.5
S20 6hr	6	1	1	1	5	16.66666667	16.66666667	4	5	2	1.25	2.5	1.5
S21 6hr	2	1	1	0	1	50	0	1	2	0.5	0.5	0.5	0.5
S22 6hr	14	1	4	1	10	28.57142857	7.142857143	6	8	3	2	5	3.5
S23 6hr	17	10	8	3	9	47.05882353	17.64705882	7	13	3.5	3.25	4.5	4.25
S24 6hr	10	7	0	0	10	0	0	6	6	3	1.5	5	2.5
LgA22
LgA Session	Active Lever Presses	Inactive Lever Presses	Futile Lever Presses	Timeout Lever Presses	Infusions	% Futile Active LPs	% Timeout Active LPs	1st Hour Infusions	1st Hour Active LPs	1st Hr. Infusion Escalation Ratio	1st Hr. Active LP Escalation Ratio	Whole Session Infusion Escalation Ratio	Whole Session Active LP Escalation Ratio
S07 6hr	7	9	2	1	5	28.57142857	14.28571429	2	4	1	1	1	1
S08 6hr	5	5	1	0	4	20	0	2	2	1	0.5	0.8	0.7142857143
S09 6hr	9	8	3	2	6	33.33333333	22.22222222	4	7	2	1.75	1.2	1.285714286
S10 6hr	13	11	3	3	10	23.07692308	23.07692308	6	8	3	2	2	1.857142857
S11 6hr	18	13	4	2	14	22.22222222	11.11111111	8	10	4	2.5	2.8	2.571428571
S12 6hr	11	1	4	4	7	36.36363636	36.36363636	6	10	3	2.5	1.4	1.571428571
S13 6hr	7	7	1	1	6	14.28571429	14.28571429	5	5	2.5	1.25	1.2	1
S14 6hr	11	9	5	2	6	45.45454545	18.18181818	4	7	2	1.75	1.2	1.571428571
S15 6hr	6	5	2	1	4	33.33333333	16.66666667	2	3	1	0.75	0.8	0.8571428571
S16 6hr	11	10	2	2	9	18.18181818	18.18181818	8	8	4	2	1.8	1.571428571
S17 6hr	10	13	1	1	9	10	10	7	8	3.5	2	1.8	1.428571429
S18 6hr	14	8	1	0	13	7.142857143	0	11	12	5.5	3	2.6	2
S19 6hr	14	12	6	5	8	42.85714286	35.71428571	5	10	2.5	2.5	1.6	2
S20 6hr	15	10	8	4	7	53.33333333	26.66666667	5	11	2.5	2.75	1.4	2.142857143
S21 6hr	9	2	2	0	7	22.22222222	0	3	4	1.5	1	1.4	1.285714286
S22 6hr	16	7	4	1	12	25	6.25	12	16	6	4	2.4	2.285714286
S23 6hr	16	11	2	1	14	12.5	6.25	9	10	4.5	2.5	2.8	2.285714286
S24 6hr	18	20	6	0	12	33.33333333	0	8	10	4	2.5	2.4	2.571428571
Abbreviations: LgA: long-access; LP(s): level press(es).
