## Supplementary Tables 01-14 for "Transcriptional response to chronic long-access fentanyl self-administration in rat habenula and amygdala": TableS2_Rat_behavioral_covariates.tsv

Rat ID	Sex	Substance	Total Overall Infusions (#)	Total Overall Fentanyl Intake (mg)	Total LgA Infusions (#)	Total LgA Fentanyl Intake (mg)	Last LgA Session Infusions (#)	Last LgA Session Fentanyl Intake (mg)	Whole Session Infusion Slope (β)	1st Hour Infusion Slope (β)	Whole Session Escalation Ratio Slope (β)	1st Hour Escalation Ratio Slope (β)
LgA 01	Male	Fentanyl	1088	0.544	1045	0.5225	86	0.043	4.834	0.8191	1.615	0.1365
LgA 04	Male	Fentanyl	1229	0.6145	1190	0.595	115	0.0575	3.485	0.6221	0.1124	0.2074
LgA 09	Male	Fentanyl	2209	1.1045	2078	1.039	60	0.03	-4.965	0.1265	-0.02641	0.007439
LgA 11	Male	Fentanyl	2029	1.0145	1999	0.9995	175	0.0875	7.14	1.211	0.51	1.211
LgA 13	Male	Fentanyl	2094	1.047	1991	0.9955	138	0.069	4.123	0.8566	0.05648	0.04759
LgA 15	Male	Fentanyl	1684	0.842	1585	0.7925	121	0.0605	3.417	0.5119	0.05791	0.05687
LgA 19	Male	Fentanyl	1955	0.9775	1900	0.95	167	0.0835	6.18	0.6388	0.1144	0.03993
LgA 21	Male	Fentanyl	523	0.2615	502	0.251	57	0.0285	4.029	1.005	1.343	1.005
LgA 02	Male	Saline	26	0	15	0	0	0	-0.03088	-0.01029	-0.01029	-0.005147
LgA 05	Male	Saline	106	0	81	0	2	0	0.1691	0.1176	0.04228	0.05882
LgA 06	Male	Saline	64	0	49	0	7	0	0.2162	0.06471	0.03603	0.02157
LgA 08	Male	Saline	24	0	17	0	0	0	-0.05735	0.002941	-0.01912	0.001471
LgA 10	Male	Saline	57	0	22	0	1	0	-0.1382	-0.1059	-0.01975	-0.02118
LgA 12	Male	Saline	81	0	54	0	5	0	0.03715	0.06914	0.01858	0.06914
LgA 14	Male	Saline	52	0	25	0	0	0	-0.06089	0.01445	-0.03431	-0.002451
LgA 16	Male	Saline	23	0	15	0	0	0	-0.1434	-0.06089	-0.02869	-0.03044
LgA 18	Male	Saline	38	0	19	0	3	0	0.1042	0.05573	0.1011	0.01319
LgA 20	Male	Saline	131	0	95	0	10	0	0.4943	0.3344	0.2472	0.1672
LgA 22	Male	Saline	200	0	153	0	12	0	0.3168	0.2982	0.06336	0.1491
