## Supplementary Tables 01-14 for "Transcriptional response to chronic long-access fentanyl self-administration in rat habenula and amygdala": TableS3_sample_variables_dictionary.tsv

Variable name	Variable name in plot/code	Description
Sample Number	Sample_Num	Assigned number of the brain tissue sample, from 1 to 33. 1-16 are habenula samples, and 17-33 are amygdala samples.
Rat ID	Rat_ID	ID of the rat from which the tissue sample was taken. A single rat could have provided a sample for both amygdala and habenula experiments, or just one or the other.
Brain Region	Brain_Region	Whether the dissection for that tissue sample was targeting the habenula or amygdala.
Substance	Substance	Whether the rat from which the tissue sample was taken self-administered fentanyl or saline solution.
Sex	Sex	Sex of the rat from which the tissue sample was taken.
Sample ID	SAMPLE_ID	Unique sample identifier, composed of: [Sample number]-[F for Fentanyl / S for Saline]-[Hb for Habenula / Amyg for Amygdala]-[Rat ID number]. Note that sample number doesn’t match Sample_Num in all cases.
Number of 6 hour fentanyl sessions	Num_Fentanyl_Sessions_six_hrs	Whether the rat had either 18 or 16 long-access sessions (6 hr) of fentanyl self-administration following the week of short-access sessions (2 hr) early in training.
Number of total fentanyl sessions	Total_Num_Fentanyl_Sessions	Number of fentanyl self-administration sessions (16/18 6hrs sessions + 6 2hrs sessions).
RNA extraction batch	Batch_RNA_extraction	The experimental batch in which sample RNA was extracted: habenula tissue samples were processed in one batch, and amygdala tissue samples in another batch. Exceptions to this were habenula tissue samples 10, 14 and 16, and amygdala tissue samples 29 and 33, which were processed for RNA extraction in a 3rd batch.
Library preparation batch	Batch_lib_prep	The batch in which the sample library was prepared: all habenula libraries were prepared together in one batch, and amygdala libraries in another batch, with the exception of 26, 30, and 33, which were run for library preparation in another batch because they needed to be re-run with more RNA.
Sequencing batch	Batch_seq	The batch in which the sample library was sequenced: all habenula samples were run together in one batch and all amygdala samples were run together in another batch.
RNA concentration (ng/uL)	RNA_concentration	RNA concentration within each sample (in ng/uL).
Total amount of RNA (µg)	Total_RNA_amount	Total amount of RNA in each sample (in µg).
RIN LIBD	RIN_LIBD	RNA Integrity Number of each sample measured by LIBD researchers.
Psomagen RIN	Psomagen_RIN	RNA Integrity Number of each sample returned by Psomagen lab.
RNA Integrity Number	RIN	RIN number from Psomagen, or from LIBD when the former wasn't available.
Library size	library_size	The total sum of read counts across all genes in each sample.
Number of detected genes	detected_num_genes	Total number of genes whose expression was detected (non-zero expressed) in each sample.
Mitochondrial mapping rate	mitoRate	The decimal fraction of reads which mapped to the mitochondrial chromosome, of those which map at all for each sample.
Gene mapping rate	totalAssignedGene	The decimal fraction of reads assigned unambiguously to a gene, of those in total for each sample.
Overall mapping rate	overallMapRate	The decimal fraction of reads which successfully mapped to the reference genome for each sample.
Concordant mapping rate	concordMapRate	The decimal fraction of reads which aligned concordantly to the reference genome for each sample.
Total Intake (mg)	Total_Intake	Total overall drug intake of the rat across all long-access (6 hr) sessions, calculated based on 0.5 ug of drug delivery per infusion.
Last Session Intake (mg) (delete)	Last_Session_Intake	Total drug intake of the rat during the very last long-access (6 hr) session, calculated based on 0.5 ug of drug delivery per infusion.
First hour infusion slope	First_Hour_Infusion_Slope	The slope for the substance intake of the sample rat in the 1st hour of each session.
