## Supplementary Tables 01-14 for "Transcriptional response to chronic long-access fentanyl self-administration in rat habenula and amygdala": TableS4_sample_metadata_and_QCmetrics.tsv

Sample_Num	Rat_ID	Brain_Region	Substance	Sex	SAMPLE_ID	Num_Fentanyl_Sessions_six_hrs	Total_Num_Fentanyl_Sessions	Batch_RNA_extraction	Batch_lib_prep	Batch_seq	RNA_concentration	Total_RNA_amount	RIN_LIBD	Psomagen_RIN	RIN	library_size	detected_num_genes	mitoRate	totalAssignedGene	overallMapRate	concordMapRate	Total_Intake	Last_Session_Intake	First_Hour_Infusion_Slope
1	LgA 01	Habenula	Fentanyl	Male	1_F_LHb_01	16	22	1	1	1	81.500	0.041	7.9	8.2	8.2	11,475,770	19,915	0.006566	0.246933	0.8430	0.8079	0.5440	0.0430	0.8191
2	LgA 04	Habenula	Fentanyl	Male	2_F_LHb_04	16	22	1	1	1	2.096	0.025	8.1	8.0	8.0	11,913,167	19,712	0.005800	0.254536	0.8583	0.8266	0.6145	0.0575	0.6221
3	LgA 09	Habenula	Fentanyl	Male	3_F_LHb_09	16	22	1	1	1	23.500	0.013	7.5	NA	7.5	10,933,696	19,564	0.005600	0.230537	0.8553	0.8203	1.1045	0.0300	0.1265
4	LgA 11	Habenula	Fentanyl	Male	4_F_LHb_11	18	24	1	1	1	20.300	0.021	8.4	7.6	7.6	10,889,805	19,811	0.004949	0.228502	0.8653	0.8343	1.0145	0.0875	1.2110
5	LgA 13	Habenula	Fentanyl	Male	5_F_LHb_13	18	24	1	1	1	34.700	0.013	8.4	NA	8.4	11,736,439	19,195	0.004976	0.236897	0.8936	0.8682	1.0470	0.0690	0.8566
6	LgA 15	Habenula	Fentanyl	Male	6_F_LHb_15	18	24	1	1	1	17.800	0.027	8.7	7.7	7.7	11,476,527	19,954	0.007475	0.244623	0.8533	0.8237	0.8420	0.0605	0.5119
7	LgA 19	Habenula	Fentanyl	Male	7_F_LHb_19	18	24	1	1	1	28.500	0.023	8.4	7.3	7.3	11,752,263	20,188	0.007354	0.250667	0.8531	0.8241	0.9775	0.0835	0.6388
8	LgA 21	Habenula	Fentanyl	Male	8_F_LHb_21	18	24	1	1	1	46.400	0.039	8.1	7.4	7.4	11,831,657	19,957	0.006870	0.248777	0.8608	0.8334	0.2615	0.0285	1.0050
9	LgA 02	Habenula	Saline	Male	9_S_LHb_02	16	22	1	1	1	50.900	0.031	8.2	7.5	7.5	10,873,255	20,135	0.004876	0.233284	0.8448	0.8171	0.0130	0.0000	-0.0103
10	LgA 05	Habenula	Saline	Male	17_S_LHb_05	16	22	3	1	1	251.700	0.266	NA	8.4	8.4	19,918,327	19,999	0.008557	0.388291	0.9067	0.8798	0.0530	0.0010	0.1176
11	LgA 08	Habenula	Saline	Male	11_S_LHb_08	16	22	1	1	1	46.200	0.045	8.7	7.2	7.2	12,790,154	20,121	0.007510	0.272382	0.8500	0.8206	0.0120	0.0000	0.0029
12	LgA 10	Habenula	Saline	Male	12_S_LHb_10	16	22	1	1	1	41.900	0.057	8.2	8.0	8.0	12,859,061	20,235	0.006898	0.275884	0.8577	0.8260	0.0285	0.0005	-0.1059
13	LgA 12	Habenula	Saline	Male	13_S_LHb_12	18	24	1	1	1	26.600	0.026	7.9	7.4	7.4	11,990,353	20,222	0.007425	0.258180	0.8509	0.8221	0.0405	0.0025	0.0691
14	LgA 20	Habenula	Saline	Male	18_S_LHb_20	18	24	3	1	1	335.800	0.423	NA	8.6	8.6	19,904,385	20,316	0.009184	0.407722	0.8572	0.8300	0.0655	0.0050	0.3344
15	LgA 16	Habenula	Saline	Male	15_S_LHb_16	18	24	1	1	1	32.900	0.038	8.3	7.4	7.4	11,283,190	20,155	0.007868	0.240910	0.8424	0.8119	0.0115	0.0000	-0.0609
16	LgA 22	Habenula	Saline	Male	19_S_LHb_22	18	24	3	1	1	297.100	0.456	NA	7.9	7.9	20,350,151	20,282	0.009943	0.420818	0.8519	0.8255	0.1000	0.0060	0.2982
17	LgA 01	Amygdala	Fentanyl	Male	1_F_Amyg_01	16	22	2	2	2	1,165.600	0.320	7.7	8.4	8.4	26,726,484	20,501	0.030817	0.449481	0.9641	0.9575	0.5440	0.0430	0.8191
18	LgA 04	Amygdala	Fentanyl	Male	2_F_Amyg_04	16	22	2	2	2	727.700	0.429	8.1	7.5	7.5	25,903,450	20,440	0.028495	0.439944	0.9620	0.9546	0.6145	0.0575	0.6221
19	LgA 09	Amygdala	Fentanyl	Male	3_F_Amyg_09	16	22	2	2	2	1,125.200	0.394	7.5	8.0	8.0	24,621,069	19,982	0.028873	0.430709	0.9688	0.9611	1.1045	0.0300	0.1265
20	LgA 11	Amygdala	Fentanyl	Male	4_F_Amyg_11	18	24	2	2	2	626.500	0.417	7.7	8.1	8.1	25,052,953	19,925	0.026447	0.423361	0.9639	0.9560	1.0145	0.0875	1.2110
21	LgA 13	Amygdala	Fentanyl	Male	5_F_Amyg_13	18	24	2	2	2	520.100	0.460	7.9	7.7	7.7	26,759,792	20,295	0.031850	0.470976	0.9679	0.9604	1.0470	0.0690	0.8566
22	LgA 15	Amygdala	Fentanyl	Male	6_F_Amyg_15	18	24	2	2	2	835.600	0.427	7.6	7.9	7.9	23,744,580	20,204	0.025471	0.425278	0.9660	0.9573	0.8420	0.0605	0.5119
23	LgA 19	Amygdala	Fentanyl	Male	7_F_Amyg_19	18	24	2	2	2	250.000	0.433	NA	8.1	8.1	24,414,001	20,299	0.026862	0.417930	0.9702	0.9625	0.9775	0.0835	0.6388
24	LgA 21	Amygdala	Fentanyl	Male	8_F_Amyg_21	18	24	2	2	2	467.400	0.517	NA	8.1	8.1	24,925,343	20,611	0.029996	0.431837	0.9633	0.9561	0.2615	0.0285	1.0050
25	LgA 02	Amygdala	Saline	Male	9_S_Amyg_02	16	22	2	2	2	897.900	0.348	NA	8.2	8.2	21,975,867	20,473	0.031538	0.389899	0.9688	0.9610	0.0130	0.0000	-0.0103
26	LgA 06	Amygdala	Saline	Male	10_S_Amyg_06	16	22	2	3	2	882.300	0.495	NA	8.1	8.1	16,758,282	20,052	0.021006	0.372202	0.9571	0.9328	0.0320	0.0035	0.0647
27	LgA 08	Amygdala	Saline	Male	11_S_Amyg_08	16	22	2	2	2	491.500	0.368	NA	7.8	7.8	19,277,390	20,320	0.033366	0.372579	0.9720	0.9640	0.0120	0.0000	0.0029
28	LgA 10	Amygdala	Saline	Male	12_S_Amyg_10	16	22	2	2	2	554.500	0.363	NA	7.9	7.9	18,412,342	20,374	0.025381	0.372235	0.9690	0.9602	0.0285	0.0005	-0.1059
29	LgA 22	Amygdala	Saline	Male	34_S_Amyg_22	18	24	3	2	2	522.100	0.558	NA	8.3	8.3	29,142,101	20,211	0.047338	0.503352	0.9609	0.9551	0.1000	0.0060	0.2982
30	LgA 14	Amygdala	Saline	Male	14_S_Amyg_14	18	24	2	3	2	602.600	0.661	NA	7.8	7.8	18,473,958	20,242	0.015505	0.395635	0.9673	0.9573	0.0260	0.0000	0.0145
31	LgA 16	Amygdala	Saline	Male	15_S_Amyg_16	18	24	2	2	2	690.900	0.314	NA	7.4	7.4	16,198,456	20,226	0.027010	0.334034	0.9676	0.9588	0.0115	0.0000	-0.0609
32	LgA 18	Amygdala	Saline	Male	16_S_Amyg_18	18	24	2	2	2	384.300	0.389	NA	7.9	7.9	16,648,415	20,284	0.028419	0.363184	0.9692	0.9616	0.0190	0.0015	0.0557
33	LgA 20	Amygdala	Saline	Male	33_S_Amyg_20	18	24	3	3	2	305.600	1.080	NA	8.3	8.3	19,576,809	19,875	0.038095	0.428830	0.9773	0.9645	0.0655	0.0050	0.3344
