## Supplementary Tables 01-14 for "Transcriptional response to chronic long-access fentanyl self-administration in rat habenula and amygdala": TableS7_de_genes_common_Substance_hab_amy.tsv

chr	start	end	width	strand	Length	ensemblID	EntrezID	Symbol	meanExprs	logFC_habenula	t_habenula	P.Value_habenula	adj.P.Val_habenula	logFC_amygdala	t_amygdala	P.Value_amygdala	adj.P.Val_amygdala	gene_description	associated_phenotypes
20	23623560	25199978	1576419	-	4443	ENSRNOG00000000373	NA	AABR07044900.1	4.8900432682886	-0.323400703748131	-3.94871124479592	0.00111080203945518	0.0454884325372971	-0.910747340373902	-4.00573910421503	0.00113663742958677	0.0152526195454336	catenin alpha 3 [Source:RGD Symbol;Acc:1562230]	asthma; dilated cardiomyopathy; Long QT Syndrome; Dilated Cardiomyopathy with Left Ventricular Noncompaction; genetic disease; familial hypertrophic cardiomyopathy; arrhythmogenic right ventricular dysplasia 13; Syncope; substance-related disorder; urinary bladder cancer
12	5390922	5410224	19303	+	5061	ENSRNOG00000000902	288444	Hsph1	63.5481535995913	0.552103520487866	4.60506685915552	0.000278709482627462	0.031627115193523	0.252796035749771	3.97604757286808	0.00120758352761756	0.0156770051122254	heat shock protein family H (Hsp110) member 1 [Source:RGD Symbol;Acc:1311609]	human immunodeficiency virus infectious disease; genetic disease
20	12874854	12882599	7746	+	2451	ENSRNOG00000001242	499422	Gstt3	12.4815861882076	-0.377972624937228	-4.04307685286524	0.000909084805115164	0.042586269686185	-0.400945849141051	-3.11838241566437	0.00701684534188422	0.0424773376710875	glutathione S-transferase, theta 3 [Source:RGD Symbol;Acc:1562732]
11	83872659	83874902	2244	+	1064	ENSRNOG00000001859	680945	Sdf2l1	7.31025667742958	0.770386512740724	3.87935753297762	0.0012873459327639	0.0485529928772444	0.707778226779285	4.8297682096158	0.000217952016221154	0.00717342988665346	stromal cell-derived factor 2-like 1 [Source:RGD Symbol;Acc:1585844]	genetic disease; type 2 diabetes mellitus; Spontaneous Abortions; chromosome 22q11.2 deletion syndrome, distal; Prostatic Neoplasms; Crohn's disease; DiGeorge Syndrome
11	30804837	30837661	32825	-	2283	ENSRNOG00000002028	360698	Tmem50b	43.8534412933044	0.404802769165331	4.28512719317566	0.000544850460518829	0.0364134459773944	0.378207082100252	4.52194881927579	0.000400906327820352	0.00926296798035296	transmembrane protein 50B [Source:RGD Symbol;Acc:1307561]	Parkinson's disease 20; genetic disease; IMMUNODEFICIENCY 28; autosomal dominant intellectual developmental disorder 7; Interferon Gamma, Receptor 1, Deficiency; ZTTK SYNDROME; amyotrophic lateral sclerosis type 1
10	97806485	97811994	5510	+	4034	ENSRNOG00000002607	140586	Sox9	12.829500139713	-0.399606603878877	-4.12436829885088	0.00076519973157313	0.0410050577189772	-0.599865520468672	-3.76965231563671	0.00184190435718974	0.0197522682533054	SRY-box transcription factor 9 [Source:RGD Symbol;Acc:620474]	Stomach Neoplasms; Campomelic Dysplasia; 46,XY SEX REVERSAL 10; genetic disease; lung carcinoma; Congenital Hand Deformities; Bone Fractures; Autism Spectrum Disorder; nonsyndromic congenital nail disorder 4; Neoplasm Metastasis; Neoplasm Invasiveness; lung cancer; Weissenbacher-Zweymuller syndrome; Bent Bone Dysplasia Syndrome; Animal Mammary Neoplasms; connective tissue disease; colorectal canc…
13	30776682	30952170	175489	-	5950	ENSRNOG00000002625	246116	Ptpn4	43.1844706650822	0.828042957174927	4.93123199816848	0.000142074378640841	0.0258019425905563	0.198874700658155	3.50527875349253	0.00317015526838512	0.0265764948440435	protein tyrosine phosphatase, non-receptor type 4 [Source:RGD Symbol;Acc:620712]	Intellectual Disability; Neurodevelopmental Disorders; genetic disease; Autistic Disorder
13	92069216	92162004	92789	+	3934	ENSRNOG00000002969	54260	Itpkb	12.9650202117771	-0.464774809135497	-4.80019131298449	0.000186005710194358	0.027059154064138	-0.745971947824632	-6.00431012485907	2.36898926426406e-05	0.00324435021535442	inositol-trisphosphate 3-kinase B [Source:RGD Symbol;Acc:2932]	parathyroid carcinoma; myeloproliferative neoplasm; genetic disease; gastrointestinal stromal tumor
10	1988136	2007649	19514	-	4149	ENSRNOG00000003285	100362572	Mpv17l	9.24241801924127	0.403451790189022	4.0399579725148	0.000915120312244437	0.0425900562032871	0.259052421355916	3.66402962622057	0.0022876698716385	0.0225102568409013	MPV17 mitochondrial inner membrane protein like [Source:RGD Symbol;Acc:2324483]	genetic disease; intestinal volvulus; familial thoracic aortic aneurysm 4; Epilepsy; Autistic Disorder; Schizophrenia; Volvulus Of Midgut
X	13327892	13337139	9248	+	2115	ENSRNOG00000003611	363448	Dynlt3	50.0449252134759	0.397951259025	4.24701556105061	0.000590447049953739	0.0375102255156923	0.428930478989393	3.71053377373614	0.00207937063534854	0.0212230449452678	dynein light chain Tctex-type 3 [Source:RGD Symbol;Acc:1549755]	Retinitis Pigmentosa 3; primary ciliary dyskinesia; ornithine carbamoyltransferase deficiency; X-Linked Chronic Granulomatous Disease; Neurodevelopmental Disorders; syndromic X-linked intellectual disability Lubs type; Autistic Disorder; genetic disease
18	39462765	39531622	68858	+	2680	ENSRNOG00000003829	302290	Ap3s1	21.5622227922615	0.256488456871648	4.17955612039777	0.000680866785737714	0.0394997300559226	0.479626392663106	8.34430600989487	4.94485651837268e-07	0.00118565120375602	adaptor related protein complex 3 subunit sigma 1 [Source:RGD Symbol;Acc:1311115]	genetic disease; Neurodevelopmental Disorders; Autistic Disorder; familial adenomatous polyposis 1; Hereditary Neoplastic Syndromes; Experimental Liver Cirrhosis
X	127203823	127213391	9569	-	3159	ENSRNOG00000003984	NULL	NA	8.3000640142155	0.641224402156247	5.29056054853362	6.85348340068355e-05	0.0220566330569698	0.579314361782747	5.90335503589283	2.84633591674691e-05	0.00342461505289591	apelin [Source:RGD Symbol;Acc:620672]	Hypotension; Autistic Disorder; Insulin Resistance; pulmonary hypertension; obesity; Coronary Stenosis; hepatocellular carcinoma; syndromic X-linked intellectual disability Raymond type; ulcerative colitis; Atrial Fibrillation; Crohn's disease; Hyperuricemia; syndromic X-linked intellectual disability Lubs type; hypertension; morbid obesity; genetic disease; diastolic heart failure; Cardiomegaly;…
7	47700288	47883968	183681	+	4711	ENSRNOG00000004077	246153	Kcnc2	44.4457125780839	1.2838355106052	4.84167466499343	0.000170765419146887	0.0263927203677722	0.297775261213584	4.14822346236403	0.000850711324613528	0.0133500243505697	potassium voltage-gated channel subfamily C member 2 [Source:RGD Symbol;Acc:628829]	glioblastoma; developmental and epileptic encephalopathy; Developmental and Epileptic Encephalopathy 103; early infantile epileptic encephalopathy; genetic disease; Epilepsy
3	39945351	40109124	163774	+	3620	ENSRNOG00000005369	50599	Kcnj3	22.1296928824918	0.621340165840901	6.40807842264232	7.87894713637504e-06	0.0131073795840166	0.544974057522692	5.95620217310126	2.58510243830285e-05	0.0033444626708955	potassium inwardly-rectifying channel, subfamily J, member 3 [Source:RGD Symbol;Acc:2958]	Autism Spectrum Disorder; genetic disease; heart pumping trait
6	31178119	31182447	4329	-	1660	ENSRNOG00000006046	252833	Gdf7	0.619918215305531	-2.64230445350948	-4.94484215020012	0.000138168257567844	0.0258019425905563	-1.97245404690617	-3.55832054220838	0.00284263994447727	0.0249626613086707	growth differentiation factor 7 [Source:RGD Symbol;Acc:620105]	genetic disease
4	109701815	109717184	15370	+	2923	ENSRNOG00000006093	679668	LRRTM1	17.52432897456	1.27756868655777	3.90326597376332	0.00122350103409632	0.0479985135166357	0.369668438125086	3.44906627113591	0.00355858732592477	0.0284426045205704	leucine rich repeat transmembrane neuronal 1 [Source:RGD Symbol;Acc:1585921]	Schizophrenia; genetic disease; complex cortical dysplasia with other brain malformations 9
6	58489010	58520330	31321	-	3885	ENSRNOG00000006368	81514	Lrrn3	27.9557044032125	0.618885704817535	4.8491316605272	0.000168164507831112	0.0263927203677722	0.364606081496717	4.01341810288882	0.00111898723075445	0.0151630483791123	leucine rich repeat neuronal 3 [Source:RGD Symbol;Acc:71066]	Speech-Language Disorder 1; Pleomorphic Xanthoastrocytoma; Schizophrenia; Autism Spectrum Disorder; genetic disease
5	55842426	55853967	11542	+	2998	ENSRNOG00000007029	65028	Dnaja1	66.8787029059918	0.335832425306814	4.91771854846982	0.000146064888323887	0.0259561031521754	0.471146943603734	6.17312145968705	1.74828614507921e-05	0.00294747249825673	DnaJ heat shock protein family (Hsp40) member A1 [Source:RGD Symbol;Acc:620942]	primary ciliary dyskinesia; genetic disease; frontotemporal dementia and/or amyotrophic lateral sclerosis-6; Acromesomelic Dysplasia, Maroteaux Type; mouth disease; galactosemia
7	106935761	106939689	3929	+	1854	ENSRNOG00000007091	362934	Ly6e	18.7390223543403	-0.461080879658846	-4.99566719650419	0.000124529549707007	0.0258019425905563	0.375047407418953	4.00876611954982	0.00112964633275747	0.0152162239555909	lymphocyte antigen 6 family member E [Source:RGD Symbol;Acc:1565342]	genetic disease; epidermolysis bullosa simplex with muscular dystrophy; Holoprosencephaly; pancreatic cancer; human influenza
4	58034189	58061844	27656	+	9656	ENSRNOG00000007281	362332	Flnc	2.77038862035092	-0.672284446228246	-5.41567919467439	5.33618041163638e-05	0.0204973487669013	-0.790883207409874	-5.38209944545596	7.50670562867147e-05	0.00492182359018019	filamin C [Source:RGD Symbol;Acc:1308807]	restrictive cardiomyopathy 1; familial hypertrophic cardiomyopathy; Colorectal Neoplasms; genetic disease; hypertrophic cardiomyopathy 1; hypertrophic cardiomyopathy; dilated cardiomyopathy 1B; Heart Block; cardiomyopathy; myofibrillar myopathy 5; hypertrophic cardiomyopathy 26; Wolff-Parkinson-White Syndrome; distal muscular dystrophy 4; restrictive cardiomyopathy; dilated cardiomyopathy; autoso…
5	38605153	38610336	5184	+	2064	ENSRNOG00000007506	362495	Ndufaf4	15.0771797831499	0.482537886512366	4.78218291582363	0.00019304877895239	0.027059154064138	0.314560920329209	3.47784575318695	0.00335411191808761	0.0274483118971352	NADH:ubiquinone oxidoreductase complex assembly factor 4 [Source:RGD Symbol;Acc:735162]	nuclear type mitochondrial complex I deficiency 15; nuclear type mitochondrial complex I deficiency 1; genetic disease; mitochondrial complex I deficiency
13	84779741	84787928	8188	-	3010	ENSRNOG00000007645	116560	Kcnj9	21.7765584920682	0.994634896860373	4.69592974677115	0.000230765071183503	0.0301220531979216	0.544901416029246	6.56217829297836	8.81045889266659e-06	0.00251145323100292	potassium inwardly-rectifying channel, subfamily J, member 9 [Source:RGD Symbol;Acc:621440]	gastrointestinal stromal tumor; familial hemiplegic migraine; genetic disease; EAST syndrome; AUTOIMMUNE INTERSTITIAL LUNG, JOINT, AND KIDNEY DISEASE; parathyroid carcinoma
5	95766118	95920499	154382	-	7676	ENSRNOG00000007894	29365	Mpdz	26.1225598856785	0.389461765201244	5.62624374172689	3.51764367510786e-05	0.0204352391347954	0.392594775622209	4.39820092932485	0.000513612693013077	0.0103765911425181	multiple PDZ domain crumbs cell polarity complex component [Source:RGD Symbol;Acc:3105]	Nonsyndromic Deafness; genetic disease; Hydrocephalus; Congenital Hydrocephalus 2, with or without Brain or Eye Anomalies; Autism Spectrum Disorder
4	119590771	119778232	187462	-	3338	ENSRNOG00000008678	362393	Antxr1	5.28492969548723	-0.980261193255941	-5.17554914626147	8.6405255221762e-05	0.0240609834040867	-1.06148652760109	-5.40789072956759	7.14893543983134e-05	0.0048554639564513	ANTXR cell adhesion molecule 1 [Source:RGD Symbol;Acc:1307144]	genetic disease; hepatocellular carcinoma; colorectal carcinoma; breast cancer; Experimental Mammary Neoplasms; gallbladder carcinoma; Infantile Capillary Hemangioma; Experimental Melanoma; Neoplasm Metastasis; GAPO syndrome; triple-receptor negative breast cancer; colorectal cancer
3	167711840	167734465	22626	+	2586	ENSRNOG00000009531	362285	Col9a3	12.6900394953644	-0.649892216842427	-4.94649910056823	0.0001377002938442	0.0258019425905563	-1.08695627935021	-4.74277137696962	0.000258651411860365	0.0076352434441042	collagen type IX alpha 3 chain [Source:RGD Symbol;Acc:1310255]	benign familial infantile seizures 6; Intervertebral Disc Disease; neuronal ceroid lipofuscinosis; Stickler Syndrome, Type VI; genetic disease; osteochondrodysplasia; Retinal Detachment; Hearing Loss; Stickler syndrome; Autosomal Dominant Nocturnal Frontal Lobe Epilepsy; Autoinflammation, Immune Dysregulation, and Eosinophilia; Epilepsy; multiple epiphyseal dysplasia 3; developmental and epilepti…
2	68628780	68850995	222216	+	3169	ENSRNOG00000009771	29181	Cdh10	17.4641869611814	0.456783723328023	6.84452502944511	3.54339654668588e-06	0.0118406139004055	0.275517247075654	3.7735182641521	0.00182736397027782	0.0197003282915343	cadherin 10 [Source:RGD Symbol;Acc:619741]	Autistic Disorder; Neurodevelopmental Disorders; genetic disease; Autism Spectrum Disorder
3	21337855	21414949	77095	-	3520	ENSRNOG00000010150	84476	Strbp	68.4479654271767	0.217155358079901	4.34881326330305	0.000476485335471048	0.035382742155779	0.192115592247691	4.30285636935214	0.00062223168105388	0.011488268563375	spermatid perinuclear RNA binding protein [Source:RGD Symbol;Acc:620673]	Animal Disease Models; genetic disease; lung adenocarcinoma
2	39789250	39856845	67596	+	1316	ENSRNOG00000010450	361895	Elovl7	13.7877447483717	-0.479332956648321	-4.06556944224766	0.00086673286345199	0.0418274024114561	-0.711790747230198	-3.39237137803555	0.00399855158804127	0.0301751580546493	ELOVL fatty acid elongase 7 [Source:RGD Symbol;Acc:1310560]	genetic disease; Neurodevelopmental Disorders
4	148835053	148863153	28101	+	4423	ENSRNOG00000010473	192226	Cand2	3.60615931995098	-0.43749045940181	-4.94673325497275	0.000137634294109848	0.0258019425905563	-0.358301462658238	-3.78013305760624	0.00180275292084232	0.0195714072783843	cullin-associated and neddylation-dissociated 2 (putative) [Source:RGD Symbol;Acc:620480]	genetic disease; Familial Cerebral Cavernous Malformation; Postoperative Atrial Fibrillation; Atrial Fibrillation
15	20134377	20348380	214004	+	3957	ENSRNOG00000010489	305826	Samd4a	16.7531657190937	-0.391261964794867	-4.20756673277947	0.000641730592506215	0.0383265164523835	-0.484012471527173	-5.51532432057873	5.83857739522295e-05	0.0043708690882778	sterile alpha motif domain containing 4A [Source:RGD Symbol;Acc:1310361]	genetic disease; head and neck squamous cell carcinoma; dystonia 5; substance-related disorder
8	44706263	44718186	11924	+	4471	ENSRNOG00000010944	192235	Hyou1	46.2446239074803	0.258299397050238	5.06209974758098	0.000108758696519517	0.0253848540046806	0.25045700600573	4.94598638456433	0.000173627589985729	0.00663461632118505	hypoxia up-regulated 1 [Source:RGD Symbol;Acc:621146]	spinocerebellar ataxia type 17; Glycogen Storage Disease IB; Chromosome 11, Partial Trisomy 11q; Long QT Syndrome 10; immunodeficiency 17; immunodeficiency 59; inflammatory bowel disease 28; CD3epsilon deficiency; genetic disease; isolated microphthalmia 5; immunodeficiency 18; Dwarfism; Schizophrenia; Immunodeficiency 19
4	84224002	84265904	41903	-	2047	ENSRNOG00000011145	64680	Crhr2	1.08832914156382	-1.26264281535443	-5.01547087048658	0.000119596658318813	0.0258019425905563	-1.02403080180231	-4.86720897502436	0.000202523713404134	0.00685968151191066	corticotropin releasing hormone receptor 2 [Source:RGD Symbol;Acc:70547]	Ehlers-Danlos syndrome kyphoscoliotic type 2; Pneumococcal Pneumonia; genetic disease; Pleomorphic Xanthoastrocytoma; asthma; Cocaine-Related Disorders; Inflammation; alcohol preference; depressive disorder; anxiety disorder; Pneumonia; Anorexia; Fetal Hypoxia; Rhinitis; Left Ventricular Hypertrophy; Hypotension; Charcot-Marie-Tooth disease type 2; functional colonic disease; Irritable Bowel Synd…
5	71911135	72065443	154309	-	4861	ENSRNOG00000011425	362524	Ptpn3	23.6307485525007	1.96543190753967	4.27723076922023	0.000553994665031033	0.0364415073359783	0.542224648135325	3.74196131445844	0.00194952404028057	0.0204473619993772	protein tyrosine phosphatase, non-receptor type 3 [Source:RGD Symbol;Acc:1311363]	prostate cancer; genetic disease; diastolic heart failure
17	7955603	7985240	29638	-	4624	ENSRNOG00000012216	116487	Tgfbi	1.71807038059088	-0.933880811906152	-5.40639200936609	5.43586575992306e-05	0.0204973487669013	-0.73179230066974	-3.2703334157511	0.00513821158885972	0.0349940541195476	transforming growth factor, beta induced [Source:RGD Symbol;Acc:620017]	kidney disease; Reis-Bucklers corneal dystrophy; epithelial-stromal TGFBI dystrophy; Lattice Corneal Dystrophy, Type IIIA; Spontaneous Abortions; Diabetic Nephropathies; granular corneal dystrophy 2; Neurodevelopmental Disorders; granular corneal dystrophy; Hereditary Neoplastic Syndromes; granular corneal dystrophy 1; Lattice Corneal Dystrophy Type 1; Sepsis; corneal dystrophy; familial adenomat…
1	28620293	28701796	81504	-	5767	ENSRNOG00000012324	108349256	Soga3	21.9907992484964	0.264182698307506	4.22345369204345	0.00062055508876302	0.0378086800061519	0.222067649595528	3.9846098825318	0.00118667534154282	0.0155504618507263	SOGA family member 3 [Source:RGD Symbol;Acc:11479453]
1	138084634	138125595	40962	-	2177	ENSRNOG00000012683	361601	Abhd17c	7.4546451144527	-0.491319871382601	-3.88773752097565	0.00126459494565493	0.0481750749621841	0.23693238723382	3.10889650551788	0.00715442905780472	0.0430916368773617	abhydrolase domain containing 17C, depalmitoylase [Source:RGD Symbol;Acc:1308210]	genetic disease; colorectal cancer; Bloom Syndrome; tyrosinemia type I
9	78815460	78958139	142680	-	6367	ENSRNOG00000013213	316539	Epha4	38.9733631563704	0.8850326052277	4.03396355958364	0.000926834340064318	0.0426599122694067	0.366485834976817	3.38101994339408	0.00409296016611687	0.0306712510329024	Eph receptor A4 [Source:RGD Symbol;Acc:1560587]	toxic encephalopathy; Alzheimer's Disease; Spinal Cord Injuries; Gliosis; genetic disease; Neurodevelopmental Disorders; Generalized Epilepsy; Brain Injuries; Hyperalgesia; Brain Hypoxia-Ischemia
16	44258372	44421812	163441	+	6864	ENSRNOG00000013248	498630	Wwc2	7.64790173564446	-0.332307034203546	-5.38715851156682	5.64846515420258e-05	0.0204973487669013	-0.303990891735803	-4.90639509717822	0.000187577104306245	0.00674226026155892	WW and C2 domain containing 2 [Source:RGD Symbol;Acc:1559427]	Long QT Syndrome; genetic disease
8	115794537	115883228	88692	-	4685	ENSRNOG00000013265	81810	Tgfbr2	6.41855244419144	-0.645992240703269	-4.77729675936447	0.000195006434561329	0.027059154064138	-0.516957132080197	-3.79405049384947	0.00175205846824309	0.0192927740773508	transforming growth factor, beta receptor 2 [Source:RGD Symbol;Acc:69651]	multiple acyl-CoA dehydrogenase deficiency; Dissecting Aneurysm; Radiation Injuries; LOEYS-DIETZ SYNDROME 2; DiGeorge Syndrome; vasculogenic impotence; connective tissue disease; Cleft Soft Palate; inguinal hernia; Fatigue; Ehlers-Danlos Syndrome; Experimental Liver Cirrhosis; Prostatic Neoplasms; Brain Neoplasms; Loeys-Dietz Syndrome, Type 1b; bone disease; Carcinoma; esophageal cancer; Craniofa…
16	23037789	23046759	8971	-	2618	ENSRNOG00000014149	29358	Npy1r	7.44421905190141	1.17711802414717	4.89771854976378	0.000152182967483713	0.0259561031521754	0.456917513769788	4.79136123168436	0.000235039497943987	0.00735400736263695	neuropeptide Y receptor Y1 [Source:RGD Symbol;Acc:3198]	neural tube defect; Toothache; genetic disease; Stroke; Experimental Diabetes Mellitus; hypertension; Myocardial Reperfusion Injury; Anorexia; Atherosclerosis; temporal lobe epilepsy; depressive disorder; visual epilepsy; Wallerian Degeneration; peripheral artery disease; amphetamine abuse; Dehydration; anxiety disorder; substance-induced psychosis; obesity; childhood absence epilepsy
1	167331633	167430231	98599	+	3252	ENSRNOG00000014448	29657	Arntl	10.9055476128511	0.467701561068538	5.35526517857463	6.02009113983066e-05	0.020527282196794	0.415610687006157	4.17983240961824	0.000797903477543827	0.0129682600221812	basic helix-loop-helix ARNT like 1 [Source:RGD Symbol;Acc:62003]	decreased systemic arterial diastolic blood pressure; decreased mean systemic arterial blood pressure; Hyperargininemia; Premature Aging; Female Infertility; Intellectual Disability; Chemical and Drug Induced Liver Injury; increased heart rate; decreased systemic arterial systolic blood pressure; abnormal urine sodium level; Diabetes Mellitus; Experimental Diabetes Mellitus; genetic disease; Myoc…
16	79518312	79527040	8729	+	8711	ENSRNOG00000014605	290907	Lig4	8.09497670587639	0.499514280651985	6.3940328345658	8.08769533150546e-06	0.0131073795840166	0.304157495026575	4.90374626620785	0.000188550663384437	0.00674226026155892	DNA ligase 4 [Source:RGD Symbol;Acc:1304639]	prostate cancer; high grade glioma; thyroid gland papillary carcinoma; colorectal cancer; Anal Atresia, Hypospadias, and Penoscrotal Inversion; DNA ligase IV deficiency; Severe Combined Immunodeficiency with Sensitivity to Ionizing Radiation; genetic disease; pancreatic cancer; Multiple Myeloma; severe combined immunodeficiency
10	56866249	56890945	24697	-	3505	ENSRNOG00000014870	266998	Slc13a5	3.0772334147479	1.1353968469089	6.27158619302316	1.01700957463203e-05	0.0141601633107933	0.444638978812231	5.0688371504434	0.000136771857062961	0.0063146747747742	solute carrier family 13 member 5 [Source:RGD Symbol;Acc:631374]	Generalized Epilepsy; Dyskeratosis Congenita; very long chain acyl-CoA dehydrogenase deficiency; Leber Congenital Amaurosis 4; microcephaly; congenital myasthenic syndrome 2A; Myoclonic-Atonic Epilepsy; developmental and epileptic encephalopathy 25; Developmental Disabilities; fatty liver disease; Common Variable Immunodeficiency; genetic disease; nervous system integrity trait
9	83875561	84001895	126335	+	5466	ENSRNOG00000015365	363265	Col4a3	2.69446985125699	0.775227666291207	4.65474113053317	0.000251357044420457	0.0306545510815839	-0.444953307161233	-3.23565406207218	0.00551737033520847	0.0364536494913622	collagen type IV alpha 3 chain [Source:RGD Symbol;Acc:71085]	Stickler syndrome; chronic kidney disease; Atypical Hemolytic Uremic Syndrome; Benign Familial Hematuria 1; Proteinuria; autosomal dominant Alport syndrome; Benign Familial Hematuria 2; Lung Carcinoid Tumors; focal segmental glomerulosclerosis; kidney disease; Alport syndrome; Hematuria; genetic disease; Hearing Loss; benign familial hematuria; Glomerulonephritis; Nephrotic Syndrome; autosomal re…
1	241397983	241416322	18340	-	3789	ENSRNOG00000015727	309380	Loxl4	0.365965986052624	-1.91635960344603	-4.6328490099262	0.000263056796284453	0.0313939496594331	-1.45033562354859	-3.62139703771189	0.0024970345115553	0.0234128734103497	lysyl oxidase-like 4 [Source:RGD Symbol;Acc:1308588]	urinary bladder cancer; genetic disease; Autism Spectrum Disorder
2	227500367	227645169	144803	-	3696	ENSRNOG00000015987	310909	Rap1gds1	64.5293952114715	0.78302270904436	4.13151389004617	0.00075371025600364	0.0410050577189772	0.294482208331166	5.71060347289548	4.05673977696521e-05	0.00369873272303543	Rap1 GTPase-GDP dissociation stimulator 1 [Source:RGD Symbol;Acc:1308558]	genetic disease
4	118618269	118700894	82626	+	4766	ENSRNOG00000016182	24827	Tgfa	5.33768606203755	-0.487760740183442	-4.220837720618	0.000623992515477514	0.0378086800061519	-0.688455755102259	-4.93442260367429	0.000177587720755598	0.00666889064448252	transforming growth factor alpha [Source:RGD Symbol;Acc:3849]	Knee Osteoarthritis; Liver Neoplasms; acute kidney failure; Nerve Degeneration; genetic disease; pulmonary hypertension; gallbladder carcinoma; Right Ventricular Hypertrophy; Genetic Predisposition to Disease; Stomach Neoplasms; lung non-small cell carcinoma; Prostatic Neoplasms; papilloma; Hepatoblastoma; pancreatic cancer; Insulinoma; Pulmonary Edema; Animal Mammary Neoplasms; hepatocellular ca…
1	184745420	184850626	105207	-	4772	ENSRNOG00000016374	25022	Fgfr2	31.9668171807802	-0.221122545413017	-4.06579388034028	0.000866320468443962	0.0418274024114561	-0.435607519452069	-3.3760525278744	0.00413496974838723	0.0308286811941338	fibroblast growth factor receptor 2 [Source:RGD Symbol;Acc:2611]	Breast Neoplasms; Dysgerminoma; duodenal atresia; Bent Bone Dysplasia Syndrome 1; Saethre-Chotzen syndrome; portal hypertension; intestinal atresia; colorectal adenocarcinoma; Craniosynostosis Syndrome, Autosomal Recessive; Plagiocephaly, Nonsynostotic; transitional cell carcinoma; Endometriosis; Acneiform Eruptions; breast cancer; spina bifida; colorectal cancer; Lung Neoplasms; Craniofacial Abn…
19	33259970	33292006	32037	-	2994	ENSRNOG00000016760	291965	Kctd19	0.248259048563178	-1.74146915918794	-4.60776498210706	0.000277148505436326	0.031627115193523	-1.33495420697794	-3.0843144864785	0.00752347370628417	0.0442583865135435	potassium channel tetramerization domain containing 19 [Source:RGD Symbol;Acc:1561326]	genetic disease; autosomal dominant dyskeratosis congenita 6; Cerebral Visual Impairment and Intellectual Disability
18	4787295	5068458	281164	-	4942	ENSRNOG00000016874	307579	Zfp521	6.55102728900394	-0.374205691819759	-3.95953483340497	0.00108554074098935	0.0450054955346157	-0.38785860923304	-3.34672705918954	0.00439188136746164	0.0318293048067513	zinc finger protein 521 [Source:RGD Symbol;Acc:1307345]	Intellectual Disability; Schizophrenia; genetic disease
10	85511160	85517720	6561	+	2322	ENSRNOG00000017496	25275	Cnp	157.025274908768	-0.41629178567169	-5.95149703596364	1.86899954763909e-05	0.0195170277762212	-0.662088713769097	-3.62920579660241	0.00245729474077547	0.0232351332930823	2',3'-cyclic nucleotide 3' phosphodiesterase [Source:RGD Symbol;Acc:2368]	Marfanoid Mental Retardation Syndrome, Autosomal; Brain Injuries; alcoholic liver cirrhosis; Multiple Sclerosis; Encephalomyelitis; hypomyelinating leukodystrophy 20; Carotid Stenosis; Alzheimer's Disease; Brain Hypoxia-Ischemia; Catatonia; Restless Legs Syndrome; Meningoencephalitis; Catatonic Schizophrenia; Experimental Liver Cirrhosis; Schizophrenia; genetic disease; Experimental Autoimmune En…
1	181918183	181955732	37550	+	4606	ENSRNOG00000017980	308995	Itgal	0.54608299133273	-1.25812208442792	-5.31350412412159	6.54515059578521e-05	0.0218712752308759	-0.822955752662598	-5.45610828257695	6.52670142758379e-05	0.00464280807561202	integrin subunit alpha L [Source:RGD Symbol;Acc:631424]	Experimental Liver Cirrhosis; inflammatory bowel disease; Inflammation; Behcet's disease; genetic disease; myoepithelioma; acute promyelocytic leukemia; Nephritis; Nasal Polyps
1	205498084	205517450	19367	+	3953	ENSRNOG00000018086	83500	Slc22a8	3.06528807871179	-0.702030370031521	-4.95535409831937	0.000135226845918607	0.0258019425905563	-0.894896609488252	-4.33988090988057	0.000577506577147315	0.0111047206122411	solute carrier family 22 member 8 [Source:RGD Symbol;Acc:632286]	Chemical and Drug Induced Liver Injury; fatty liver disease; leukocyte adhesion deficiency 3; Intellectual Disability; human influenza; genetic disease; Experimental Liver Cirrhosis; Liver Cirrhosis
1	43269202	43427969	158768	-	5672	ENSRNOG00000018163	361474	Ipcef1	12.3083424936018	1.22433275547513	4.08683649172551	0.000828523801177477	0.0418274024114561	0.649016060801238	3.29274566441693	0.00490705660612462	0.0339350586817591	interaction protein for cytohesin exchange factors 1 [Source:RGD Symbol;Acc:735159]	allergic contact dermatitis; lymphoid leukemia; genetic disease
3	18055405	18059891	4487	+	2587	ENSRNOG00000018294	25617	Hspa5	137.37136300977	0.619430827316483	5.96118694368008	1.83451191608907e-05	0.0195170277762212	0.714350945412859	7.34990265300304	2.34356268752476e-06	0.00156624981532655	heat shock protein family A (Hsp70) member 5 [Source:RGD Symbol;Acc:2843]	Chemical and Drug Induced Liver Injury; myeloid neoplasm; Acute Lung Injury; Ureteral Obstruction; hepatocellular carcinoma; Chronic Intermittent Hypoxia; Asbestosis; obesity; neuronal ceroid lipofuscinosis; high grade glioma; fatty liver disease; genetic disease; Diabetic Cardiomyopathies; Zika fever; Nerve Degeneration; Acute Experimental Pancreatitis; chronic myeloid leukemia; Myocardial Reper…
15	29046826	29057669	10844	+	3163	ENSRNOG00000018825	305895	Dcaf11	29.1751639731989	0.207701533895476	4.20264448390565	0.000648438950422311	0.0385555800130106	0.137488386723079	3.34716181054912	0.00438795887347155	0.0318293048067513	DDB1 and CUL4 associated factor 11 [Source:RGD Symbol;Acc:1311288]	Lysinuric Protein Intolerance; genetic disease; brain-lung-thyroid syndrome; Specific Granule Deficiency
2	185610589	185744088	133500	+	11896	ENSRNOG00000018835	29492	Notch2	11.5206689785271	-0.75663550206725	-5.82517776262554	2.38535116144209e-05	0.0204352391347954	-0.630663953415082	-3.12824580896377	0.00687655640108611	0.0419932398937671	notch receptor 2 [Source:RGD Symbol;Acc:3188]	Stomach Neoplasms; Hirschsprung's disease; Alagille Syndrome; esophagus squamous cell carcinoma; Neoplasm Invasiveness; Multiple Myeloma; Hirschsprung Disease 1; Primitive Neuroectodermal Tumors; Gastro-Enteropancreatic Neuroendocrine Tumor; squamous cell carcinoma; Acroosteolysis Dominant Type; Pre-Eclampsia; glioblastoma; VACTERL association; hereditary breast ovarian cancer syndrome; Follicula…
10	14584829	14589818	4990	-	3245	ENSRNOG00000018841	302993	Sox8	14.9354352440408	-0.33461517999915	-5.61793299789368	3.57559433943499e-05	0.0204352391347954	-0.444284685433468	-5.05770885241863	0.000139749591918588	0.00632537370923161	SRY-box transcription factor 8 [Source:RGD Symbol;Acc:1309072]	genetic disease; idiopathic generalized epilepsy; peripheral nervous system disease; Epilepsy; Tuberous Sclerosis 2; 46, XY Disorders of Sex Development; short-rib thoracic dysplasia 9 with or without polydactyly
3	18585172	18638402	53231	+	3568	ENSRNOG00000018991	296654	Gsn	31.4839668265251	-0.481542454358426	-4.46712236999222	0.000371732749576545	0.0342234729981782	-0.793978764494836	-4.30282602344936	0.000622269754001337	0.011488268563375	gelsolin [Source:RGD Symbol;Acc:1303089]	Brain Injuries; Paratuberculosis; lung disease; Basal Ganglia Hemorrhage; Myocardial Infarction; Amyloidosis; Thromboembolism; Acute Liver Failure; Metabolic Syndrome; Osteoporosis; rheumatic myocarditis; Weight Gain; Arterial Thrombosis; Mesothelioma; Hypothyroidism; Ventricular Remodeling; Chemical and Drug Induced Liver Injury; Aortic Calcification; Subarachnoid Hemorrhage; Familial Amyloidosi…
1	161655864	161664097	8234	-	1341	ENSRNOG00000019751	365345	Cyb5r2	5.30602313213089	-0.482828385136722	-4.22059292614356	0.000624315165677649	0.0378086800061519	-0.722585806426172	-5.21263606638517	0.000103687456836506	0.00566147068243251	cytochrome b5 reductase 2 [Source:RGD Symbol;Acc:1308421]	genetic disease
10	86706749	86721974	15226	-	2709	ENSRNOG00000020792	360635	Etv4	2.29659171481931	0.556825669391483	4.43739659513989	0.000395617790414519	0.0342234729981782	0.583751450863983	4.80197359913685	0.000230184491238324	0.00727880624734429	ETS variant transcription factor 4 [Source:RGD Symbol;Acc:1306524]	Prostatic Neoplasms; Cakut; genetic disease; Neoplasm Metastasis; Breast Neoplasms; Neoplastic Processes; hereditary breast ovarian cancer syndrome
1	85696882	85707155	10274	-	2324	ENSRNOG00000020851	502317	Aplp1	308.205386546401	-0.232553619665852	-4.70312061567971	0.000227350851307264	0.0301220531979216	-0.19159781829045	-3.4911977094422	0.00326328055102287	0.0270450850429018	amyloid beta precursor like protein 1 [Source:RGD Symbol;Acc:69257]	hereditary spastic paraplegia 75; Brugada Syndrome 5; genetic disease
1	204178932	204228476	49545	-	2154	ENSRNOG00000021164	192277	Stip1	69.8398188097454	0.397164204981538	4.8482435876014	0.000168472116025029	0.0263927203677722	0.416118289784863	5.86395206811656	3.05890869874301e-05	0.00342461505289591	stress-induced phosphoprotein 1 [Source:RGD Symbol;Acc:621599]	Intellectual Disability; Colorectal Neoplasms; leukocyte adhesion deficiency 3; melanoma; high grade glioma; genetic disease
1	239891142	239908788	17647	-	2689	ENSRNOG00000022386	361757	Opalin	34.1843563812968	-0.387537898296671	-4.00800163322749	0.000979342353620876	0.0442239244440476	-0.937968724107817	-4.88480192265325	0.000195667070678825	0.00678258385249337	oligodendrocytic myelin paranodal and inner loop protein [Source:RGD Symbol;Acc:1307776]	genetic disease
2	190177741	190219660	41920	+	3893	ENSRNOG00000023338	64521	Tspan2	42.3016289296859	-0.310811870084606	-3.87675171230687	0.00129450416927262	0.0487130082437093	-0.643482983487267	-3.62765043133393	0.00246515917348306	0.0232667928848239	tetraspanin 2 [Source:RGD Symbol;Acc:620982]	Stroke; genetic disease
5	125056848	125200446	143599	-	4289	ENSRNOG00000023601	432358	Elavl4	31.52886939643	0.272883690973437	4.04209416728752	0.000910982098439917	0.042586269686185	0.54959921622475	6.03269168863926	2.2504003952792e-05	0.00321364870122435	ELAV like RNA binding protein 4 [Source:RGD Symbol;Acc:1560027]	High Myopia; Hypothyroidism; genetic disease; Status Epilepticus; learning disability; Sciatic Neuropathy
10	72055208	72187282	132075	-	2743	ENSRNOG00000024730	360593	Ppm1e	56.3862250969408	0.673311141902614	4.55242429749194	0.000311028085260864	0.0328853623912361	0.767898834842063	3.46486624318553	0.00344483359615105	0.0278722904234827	protein phosphatase, Mg2+/Mn2+ dependent, 1E [Source:RGD Symbol;Acc:735028]	Colorectal Neoplasms; genetic disease; Joubert Syndrome 1; Mulibrey Nanism; arterial blood pressure trait
8	11211110	11238892	27783	-	2690	ENSRNOG00000024757	363015	Endod1	23.9506526003919	-0.320506464412659	-4.27875786253754	0.000552214188960638	0.0364415073359783	-0.424507329475226	-3.33083913261918	0.00453764919163628	0.0324411821539833	endonuclease domain containing 1 [Source:RGD Symbol;Acc:1310444]	Ataxia Telangiectasia; genetic disease; Intellectual Disability
9	60056890	60093007	36118	-	5707	ENSRNOG00000025079	316415	Fam126b	36.6454622272232	0.42611611761529	5.40603163249045	5.4397724042776e-05	0.0204973487669013	0.326979304560384	5.39942474493945	7.26438320904162e-05	0.00486765942517872	hyccin PI4KA lipid kinase complex subunit 2 [Source:RGD Symbol;Acc:1309752]	Neurodevelopmental Disorders; Primary Pulmonary Hypertension, 1; Pulmonary Arterial Hypertension; Weight Gain; genetic disease
8	53062360	53069538	7179	-	6395	ENSRNOG00000025463	NA	AI593442	27.407203131145	1.28776250056269	5.0985711458733	0.000100988151723172	0.0253848540046806	0.30844325151147	3.92507859579528	0.00134001006133568	0.0167081254513407	expressed sequence AI593442 [Source:MGI Symbol;Acc:MGI:2143099]
8	121610787	121642942	32156	+	3494	ENSRNOG00000025676	316090	Gask1a	1.62270653586822	-0.477048882824556	-3.98061897628906	0.00103798347799685	0.0449466229230985	-0.808313942720543	-4.60965356512712	0.000336654512023639	0.00856137532251288	golgi associated kinase 1A [Source:RGD Symbol;Acc:1305157]	genetic disease; congenital muscular dystrophy-dystroglycanopathy type A8
17	74917833	74961080	43248	-	6557	ENSRNOG00000026248	291318	Nmt2	25.8312147999744	0.633674108483998	4.30781865864391	0.000519417197806464	0.0358612501692165	0.30922840251725	5.87166261763105	3.01604757877929e-05	0.00342461505289591	N-myristoyltransferase 2 [Source:RGD Symbol;Acc:1303175]	genetic disease; ovarian cyst; hypoparathyroidism-deafness-renal disease syndrome
3	9070185	9126946	56762	-	9065	ENSRNOG00000027392	499759	Ccdc187	2.4728255769421	-0.905972149549815	-4.2730633994314	0.000558883219091858	0.0364758625960421	-1.01200506177472	-8.3412775793731	4.96741586443151e-07	0.00118565120375602	coiled-coil domain containing 187 [Source:RGD Symbol;Acc:1565512]
20	12763543	12767027	3485	-	2001	ENSRNOG00000028243	690315	Derl3	2.1565471615951	0.711205197076047	4.29510489647274	0.000533514900421868	0.0359434151461636	0.436837831465238	3.4621693854165	0.00346398934577186	0.0279595816372735	derlin 3 [Source:RGD Symbol;Acc:1597373]	Epilepsy; atypical teratoid rhabdoid tumor; genetic disease; Schizophrenia; Coffin-Siris syndrome 3; agammaglobulinemia 2
10	104656883	104757918	101036	+	19467	ENSRNOG00000029658	303735	Rnf213	3.43874270251362	-0.366524170123578	-6.3592683030654	8.62946944123672e-06	0.0131073795840166	-0.403650647194587	-3.05533236839863	0.00798273047668848	0.0461187623805364	ring finger protein 213 [Source:RGD Symbol;Acc:1308168]	Stroke; Aortic Coarctation; patent foramen ovale; Pityriasis Rubra Pilaris; Epilepsy; Moyamoya Disease 2; Moyamoya Disease; genetic disease; anaplastic ependymoma; mucopolysaccharidosis type IIIA
8	11693540	11704028	10489	+	3646	ENSRNOG00000030318	140595	Gpr83	5.53012774198317	0.927843482212537	4.11930802732455	0.000773443285963483	0.0410050577189772	0.613952164295217	4.46504707408499	0.000449197360452844	0.00965918854368869	G protein-coupled receptor 83 [Source:RGD Symbol;Acc:619891]	genetic disease; Intellectual Disability
17	61756067	62300831	544765	-	2798	ENSRNOG00000030775	117088	Adarb2	12.6673496516491	0.624862506588361	3.87218823687818	0.00130713677509004	0.0488833887246972	-0.362795744843938	-4.58075884161589	0.000356565039263144	0.00885213770580774	adenosine deaminase, RNA-specific, B2 [Source:RGD Symbol;Acc:621519]	Parkinson's disease; genetic disease; substance-related disorder; Amenorrhea
8	65917840	65932741	14902	+	2540	ENSRNOG00000032339	315762	Rasl12	1.49757533986039	-0.69219901368479	-4.60258374362423	0.000280154000996015	0.031627115193523	-0.872895180596966	-5.13437650148295	0.000120515342211443	0.00593973550934747	RAS-like, family 12 [Source:RGD Symbol;Acc:1306268]	genetic disease; colorectal cancer; Diarrhea; nemaline myopathy 6; Primary Bile Acid Malabsorption 2; Bloom Syndrome
3	122953196	123322392	369197	+	5479	ENSRNOG00000033119	25031	Plcb4	28.7182927984218	0.701867678250975	4.90770845062615	0.000149094839625646	0.0259561031521754	-0.329666525719381	-3.48778094724609	0.00328628721811012	0.0271389106351901	phospholipase C, beta 4 [Source:RGD Symbol;Acc:3345]	Uveal Melanoma; Long QT Syndrome; prostate cancer; genetic disease; Auriculocondylar Syndrome 2; melanoma; developmental and epileptic encephalopathy 12; Alagille Syndrome; Auriculocondylar Syndrome; congenital myasthenic syndrome 18; Auriculocondylar Syndrome 1
15	16607205	16630396	23192	+	4252	ENSRNOG00000033261	361018	Fam107a	66.446283244601	0.546442041510731	4.78735100466242	0.000191000049881994	0.027059154064138	0.3536211486926	4.45760182935513	0.000455942644976401	0.0097763755335484	family with sequence similarity 107, member A [Source:RGD Symbol;Acc:1306327]	genetic disease; high grade glioma
20	4026463	4085578	59116	-	13781	ENSRNOG00000033581	NA	AABR07044388.2	5.0542871175369	-0.560612172462078	-4.3594865559829	0.000465911542831995	0.0350650903497161	-0.887143386984805	-3.51675674533256	0.00309621740571797	0.0262463726102161	NA
5	166391080	166393904	2825	-	1931	ENSRNOG00000036869	680723	Tmem88b	16.9292341191166	-0.374074073189119	-5.04155494275924	0.000113403894323667	0.0254826368575065	-0.880683965741475	-4.08020372602299	0.000976745086925616	0.0143278813980274	transmembrane protein 88B [Source:RGD Symbol;Acc:1588243]	Neurodevelopmental Disorders; Ehlers-Danlos syndrome spondylodysplastic type 2; Shprintzen-Goldberg Craniosynostosis; Joubert Syndrome 25; Goldberg-Shprintzen syndrome; idiopathic generalized epilepsy; Dilated Cardiomyopathy 1LL; Immunodeficiency 16; congenital myasthenic syndrome 8; chromosome 1p36 deletion syndrome; genetic disease; Peroxisome Biogenesis Disorder, Complementation Group 7; immun…
12	46050413	46128578	78166	-	2972	ENSRNOG00000037476	304571	Galnt9	15.552013028126	0.852633746378878	3.91602690007596	0.0011907395301229	0.0472562376942837	0.705473441387197	4.15158285260942	0.000844933852160681	0.0133180705678308	polypeptide N-acetylgalactosaminyltransferase 9 [Source:RGD Symbol;Acc:1311523]	genetic disease
1	28615606	28630309	14704	-	4152	ENSRNOG00000042309	292199	Kiaa0408L	28.4462572903246	0.32438553514218	6.60157159260821	5.51076445269808e-06	0.0131073795840166	0.397874596888806	7.70387650295474	1.32769500377205e-06	0.00130488988958961	Kiaa0408-like [Source:RGD Symbol;Acc:1307525]	genetic disease
2	53236368	53384714	148347	+	3459	ENSRNOG00000043094	690163	Oxct1	53.3527688190085	0.396567721965367	4.11215212552274	0.000785254456143997	0.0410050577189772	0.266116147113992	4.3198029652126	0.000601337146301474	0.0112847709897048	3-oxoacid CoA transferase 1 [Source:RGD Symbol;Acc:1584008]	obesity; Succinyl-CoA:3-oxoacid CoA transferase deficiency; type 2 diabetes mellitus; Neurodevelopmental Disorders; genetic disease; carbohydrate metabolic disorder; Burns; Osteoporosis; Experimental Diabetes Mellitus
3	144279096	144323572	44477	+	4281	ENSRNOG00000047028	83513	Mmp24	10.4153776437708	0.278859935556752	4.29571973934216	0.000532824268962864	0.0359434151461636	0.384371056133506	4.35848793020413	0.000556283429115376	0.0108452549984361	matrix metallopeptidase 24 [Source:RGD Symbol;Acc:620202]	Neoplasm Metastasis; genetic disease
18	26817816	26822864	5049	-	4715	ENSRNOG00000047085	685472	Lrrtm2	24.6547532020484	0.568085351765653	3.93961845540132	0.00113248145700708	0.0458147704205187	0.327026282202213	5.11075639571217	0.0001261307913433	0.00608096627583403	leucine rich repeat transmembrane neuronal 2 [Source:RGD Symbol;Acc:1593785]	Hereditary Neoplastic Syndromes; familial adenomatous polyposis 1; genetic disease; autosomal dominant intellectual developmental disorder 31; Neurodevelopmental Disorders; STING-associated vasculopathy with onset in infancy
9	1917845	1925291	7447	-	2082	ENSRNOG00000047505	29213	Tubb4a	266.327495409204	-0.23765755067635	-4.62902253709457	0.000265158194894731	0.0314203058177387	-0.575577676435574	-4.17168503609787	0.000811187106171052	0.0131076539360792	tubulin, beta 4A class IVa [Source:RGD Symbol;Acc:619730]	dystonia; torsion dystonia 4; demyelination; microcephaly; hypomyelinating leukodystrophy 6; mucolipidosis type IV; Cerebral Palsy; Developmental Disabilities; Medulloblastoma; genetic disease; tremors; demyelinating disease; Nervous System Malformations
6	40062926	40080613	17688	+	3205	ENSRNOG00000050197	286906	Pdia6	36.2926824357818	0.30725575692096	4.07594162001676	0.000847880233872819	0.0418274024114561	0.414294260220436	6.40625598727224	1.15660837902666e-05	0.00280066852127208	protein disulfide isomerase family A, member 6 [Source:RGD Symbol;Acc:628688]	genetic disease; Kidney mass; Kidney mass
7	113361148	113372688	11541	-	4235	ENSRNOG00000050500	315159	Tob2	9.51349978921315	-0.348087745290347	-4.34115025068227	0.000484227098989134	0.0354369973068898	-0.337352477989002	-3.27014980928334	0.00514014925629777	0.0349940541195476	transducer of ERBB2, 2 [Source:RGD Symbol;Acc:1359722]	adenylosuccinase lyase deficiency; Vitiligo; Common Variable Immunodeficiency 4; genetic disease
6	25077349	25080675	3327	+	2336	ENSRNOG00000051056	NA	AABR07063279.1	28.3166167676734	0.509902895168395	4.07398543449839	0.000851403827012688	0.0418274024114561	0.367837229633573	3.79059577494898	0.0017645064573369	0.0193828888160322	fibronectin type III domain containing 4 [Source:RGD Symbol;Acc:6496095]	Short-Rib Thoracic Dysplasia 10 with or without Polydactyly; lipid storage disease; genetic disease; TATTON-BROWN-RAHMAN SYNDROME
1	77546900	77558630	11731	+	2823	ENSRNOG00000052256	499088	Dact3	34.8436808600184	-0.257610154378399	-3.99405057948819	0.00100878896808093	0.0445684803503041	0.298837694656896	4.70386040641164	0.000279311721606533	0.00793367139687858	dishevelled-binding antagonist of beta-catenin 3 [Source:RGD Symbol;Acc:1563892]	Long QT Syndrome 1; Polycystic Ovary Syndrome; Intellectual Disability; genetic disease; Walker-Warburg Syndrome
4	43972507	44052161	79655	+	3503	ENSRNOG00000053787	362325	Mdfic	2.66860329263763	-0.949428899675576	-4.4314374645402	0.000400591060042611	0.0342234729981782	-0.734736162514063	-3.46915908267134	0.0034145598976004	0.0277213152425206	MyoD family inhibitor domain containing [Source:RGD Symbol;Acc:1309532]	Pleomorphic Xanthoastrocytoma; central conducting lymphatic anomaly; Lymphatic Malformation 12; genetic disease
9	49344781	49416900	72120	+	7030	ENSRNOG00000056246	24398	Gls	59.850228467607	0.288485472450439	4.35008020719745	0.000475217546109986	0.035382742155779	0.315404473285885	7.8800651607499	1.00664036485474e-06	0.00130488988958961	glutaminase [Source:RGD Symbol;Acc:2707]	Spontaneous Abortions; Neurodevelopmental Disorders; IMMUNODEFICIENCY 31B; developmental and epileptic encephalopathy 71; genetic disease; Infantile Cataract, Skin Abnormalities, Glutamate Excess, and Impaired Intellectual Development; Lymphangioleiomyomatosis; Osteoarthritis; Global Developmental Delay, Progressive Ataxia, and Elevated Glutamine; Experimental Liver Cirrhosis; Tracheoesophageal F…
10	60475897	60496773	20877	+	2732	ENSRNOG00000056954	287533	Inpp5k	13.8735952004065	0.451194492444525	4.1776574578703	0.000683605539719605	0.0395213887807445	0.235358604901773	3.58911476116197	0.00266829381386558	0.0240986003156151	inositol polyphosphate-5-phosphatase K [Source:RGD Symbol;Acc:1359130]	congenital muscular dystrophy with cataracts and intellectual disability; genetic disease
20	3044320	3064468	20149	+	3844	ENSRNOG00000057125	25678	Ddr1	29.0603278818143	-0.24885649969177	-4.169155533414	0.00069600683858861	0.0398713832377963	-0.507345335875794	-4.07216112728162	0.000992852563887927	0.0144752012543102	discoidin domain receptor tyrosine kinase 1 [Source:RGD Symbol;Acc:2252]	Idiopathic Pulmonary Fibrosis; skin melanoma; Kidney Reperfusion Injury; Oral Squamous Cell Carcinoma; ovarian cancer; Lymphatic Metastasis; Neoplasm Metastasis; Metabolic Syndrome; Prostatic Neoplasms; Experimental Neoplasms; breast carcinoma; Osteosarcoma; Alzheimer's Disease; abnormal cutaneous collagen fibril morphology; alcoholic hepatitis; JMP syndrome; alcoholic liver cirrhosis; Experiment…
6	129702383	129707268	4886	-	2657	ENSRNOG00000059714	299331	Hsp90aa1	352.058394275967	0.351827954044406	6.51740052347968	6.43392680056182e-06	0.0131073795840166	0.473802266578509	5.36765056831087	7.71519755445543e-05	0.00497283472531799	heat shock protein 90 alpha family class A member 1 [Source:RGD Symbol;Acc:631409]	Breast Neoplasms; Frontotemporal Lobar Degeneration; Charcot-Marie-Tooth disease axonal type 2O; rheumatoid arthritis; Ductal Carcinoma; Alzheimer's Disease; Neurodevelopmental Disorders; portal hypertension; Neoplasm Metastasis; human immunodeficiency virus infectious disease; Knee Osteoarthritis; genetic disease; colon cancer; intrahepatic cholangiocarcinoma; Cognitive Dysfunction; anaplastic l…
14	78395826	78398429	2604	+	698	ENSRNOG00000061231	498398	Selenom	48.6620238787955	0.516179474894088	4.16860209804604	0.000696821963348697	0.0398713832377963	0.524983363545341	5.58948251823943	5.08154200996101e-05	0.00414807713090477	selenoprotein M [Source:RGD Symbol;Acc:1565037]	Experimental Liver Cirrhosis; genetic disease
6	109665523	109679809	14287	-	6300	ENSRNOG00000062383	65162	Dio2	6.34017668259046	0.965712020048558	7.35675407945015	1.43376130368839e-06	0.0118406139004055	0.553532108376646	7.27593637200185	2.64448995396627e-06	0.00169938992887955	iodothyronine deiodinase 2 [Source:RGD Symbol;Acc:68418]	Metabolic Syndrome; hypertension; type 2 diabetes mellitus; genetic disease; Endometriosis; Mesothelioma; thyroid gland disease; Autism Spectrum Disorder; Insulin Resistance; obesity; blood thyroid-stimulating hormone amount
5	19329413	19333806	4394	+	1966	ENSRNOG00000064562	NULL	NA	13.7691925798853	0.338729206017498	4.17443023293716	0.000688286337568903	0.0396547866486249	0.371887808711529	8.0616900397083	7.59832983803942e-07	0.00130488988958961	NA
7	89725745	89729676	3932	-	3932	ENSRNOG00000065676	NULL	NA	6.16952738281415	-0.343606864155842	-4.00989361879732	0.000975416307126239	0.0442239244440476	-0.519029196353112	-3.54101713268423	0.00294557447396124	0.0254633470767298	NA
7	110221526	110224652	3127	-	2999	ENSRNOG00000068569	NULL	NA	27.1506268063624	0.466418552605133	3.87355016012749	0.00130335376634624	0.0488833887246972	0.274690910006383	3.47852260284511	0.00334944712401252	0.0274326287000006	NA
5	83990637	83992614	1978	-	1978	ENSRNOG00000068991	NULL	NA	46.0090497031511	0.454956484264489	4.29984801383852	0.000528210579435707	0.0359434151461636	0.267068780212632	3.00739309957356	0.00880366383355835	0.0489929361970428	NA
18	32166861	32491749	324889	+	6594	ENSRNOG00000069221	291618	Kctd16	19.9834421377616	0.661401326425818	4.11527174158137	0.000780083094883045	0.0410050577189772	0.423599539574783	3.25438830057998	0.00530921969717909	0.0356967576259429	potassium channel tetramerization domain containing 16 [Source:RGD Symbol;Acc:1559856]	Neurodevelopmental Disorders; Hereditary Neoplastic Syndromes; genetic disease; familial adenomatous polyposis 1
5	39351819	39565130	213312	-	12536	ENSRNOG00000070149	84597	Fut9	32.9815074508304	0.306033571923424	4.45936213427003	0.000377822832921459	0.0342234729981782	0.291425821636728	3.04588347699893	0.00813834405821593	0.0467502546015948	fucosyltransferase 9 [Source:RGD Symbol;Acc:619955]	genetic disease
1	52400215	52404309	4095	-	3981	ENSRNOG00000070586	NULL	NA	12.7853075455829	-0.406628373885216	-4.51197350408037	0.0003384421992695	0.0340388593152194	-0.685894993698371	-3.9184845251177	0.00135818575829398	0.0168217699403824	proline rich 18 [Source:RGD Symbol;Acc:1564079]	genetic disease
